# Neuroinflammation characterizes the earliest changes in Alzheimer’s disease pathology and associated subjective cognitive impairment in adult hydrocephalus biopsies

**DOI:** 10.1101/2020.10.01.322511

**Authors:** Wenrui Huang, Anne Marie Bartosch, Harrison Xiao, Xena Flowers, Sandra Leskinen, Zeljko Tomljanovic, Gail Iodice, Deborah Boyett, Eleonora Spinazzi, Vilas Menon, Robert A. McGovern, Guy M. McKhann, Andrew F. Teich

**Affiliations:** Columbia University, Department of Pathology and Cell Biology, New York, NY; Columbia University, Taub Institute for research on Alzheimer’s Disease and the Aging Brain, New York, NY; Columbia University, Department of Neurology, New York, NY; Columbia University, Department of Neurosurgery, New York, NY; University of Minnesota, Department of Neurosurgery, Minneapolis, MN

## Abstract

In an effort to better characterize the transcriptomic changes that accompany early Alzheimer’s disease (AD) pathology in living patients and correlate with contemporaneous cognitive data, we performed RNA-seq on 106 cortical biopsies that were taken during shunt placement for adult onset hydrocephalus with varying degrees of comorbid AD pathology. A restricted set of genes correlate with AD pathology in these biopsies, and co-expression network analysis demonstrates an evolution from microglial homeostasis to a disease-associated microglial phenotype in conjunction with increasing AD pathologic burden, along with a subset of additional astrocytic and neuronal genes that accompany these changes. Further analysis demonstrates that these correlations are driven by patients that report mild cognitive symptoms, despite similar levels of β-amyloid and tau pathology in comparison to patients who report no cognitive symptoms. Interestingly, downregulation of homeostatic genes and upregulation of disease-associated genes also correlate with microglial plaque invasion and an activated microglial morphology, and this change is not sensitive to cognitive status, suggesting that an initial microglial response to AD pathology is eventually maladaptive. Taken together, these findings highlight a restricted set of microglial and non-microglial genes and suggest that early AD pathology is largely characterized by a loss of homeostatic genes and an activated microglial phenotype that continues to evolve in conjunction with accumulating AD pathology in the setting of subjective cognitive decline.
