## Supplementary Tables for "Neuroinflammation characterizes the earliest changes in Alzheimer’s disease pathology and associated subjective cognitive impairment in adult hydrocephalus biopsies": Suppl Table 2.xlsx

### Sheet: All Samples
	b Amyloid_spearman_r	b Amyloid_p_val	b Amyloid_adj_p_val	Tau_spearman_r	Tau_p_val	Tau_adj_p_val
orange	0.346842	0.000270152	0.0156688	0.377169	6.73736e-05	0.00390767
saddlebrown	0.313491	0.0010671	0.030946	0.304386	0.00151228	0.0438562
darkgrey	-0.125347	0.200445	0.611885	-0.289303	0.00263117	0.0508693
royalblue	0.237474	0.0142408	0.138874	0.240032	0.0132001	0.191402
mediumpurple3	-0.263883	0.00627112	0.121242	-0.223045	0.0215506	0.249987
darkorange2	0.237177	0.0143663	0.138874	0.216059	0.0261196	0.252489
violet	-0.204081	0.0358728	0.290239	-0.168879	0.0835312	0.685968
steelblue	-0.0723489	0.461115	0.722829	-0.161807	0.0975014	0.685968
bisque4	-0.100451	0.305582	0.616725	-0.148595	0.128463	0.685968
salmon4	0.0778897	0.427416	0.708289	0.141775	0.147146	0.685968
magenta	-0.073405	0.454581	0.722829	-0.140198	0.151742	0.685968
skyblue	-0.253179	0.00883082	0.128047	-0.139255	0.154545	0.685968
palevioletred3	-0.0881221	0.369045	0.668893	-0.127405	0.193098	0.685968
skyblue3	-0.164871	0.0912385	0.453952	-0.124911	0.202027	0.685968
yellowgreen	-0.107181	0.274147	0.616725	-0.124767	0.202555	0.685968
darkmagenta	-0.119748	0.221454	0.616725	-0.123764	0.206235	0.685968
cyan	-0.11236	0.251489	0.616725	-0.122327	0.211593	0.685968
darkgreen	0.145234	0.137429	0.531394	0.121984	0.212887	0.685968
lightgreen	-0.0601952	0.539906	0.763336	-0.11244	0.251153	0.71368
navajowhite2	-0.0811908	0.408029	0.69605	-0.108852	0.266689	0.71368
lightpink4	-0.0278845	0.77661	0.883204	0.107764	0.271529	0.71368
lavenderblush3	0.0894224	0.361994	0.668893	0.107528	0.272586	0.71368
thistle2	-0.199798	0.040033	0.290239	-0.105233	0.283011	0.71368
sienna3	-0.168596	0.0840572	0.453952	-0.0921393	0.347533	0.839872
plum2	0.155158	0.112253	0.500822	0.0892921	0.362697	0.841456
green	-0.117302	0.231107	0.616725	-0.0824503	0.400771	0.845569
thistle1	-0.0312546	0.750449	0.87052	0.0806058	0.411427	0.845569
grey60	0.0538159	0.583763	0.787402	0.0799088	0.415496	0.845569
red	-0.06356	0.517447	0.763336	-0.0763753	0.436483	0.845569
orangered4	-0.145573	0.136502	0.531394	-0.0677372	0.490244	0.845569
plum1	0.0168241	0.864088	0.90816	-0.0658444	0.502475	0.845569
darkred	-0.0174026	0.859462	0.90816	-0.0658176	0.50265	0.845569
black	-0.0250451	0.798849	0.891024	0.0653994	0.505374	0.845569
white	-0.114818	0.241203	0.616725	-0.064831	0.509089	0.845569
greenyellow	0.04128	0.67438	0.824921	0.0641394	0.513628	0.845569
midnightblue	0.0997185	0.309139	0.616725	0.062445	0.524836	0.845569
turquoise	-0.0702737	0.474103	0.723631	-0.0584557	0.551702	0.86483
brown	-0.0504829	0.607309	0.800544	-0.0541394	0.5815	0.882094
floralwhite	-0.103402	0.291519	0.616725	-0.0524825	0.593132	0.882094
blue	0.0829741	0.397776	0.69605	0.0474477	0.629107	0.912206
honeydew1	0.102967	0.293566	0.616725	-0.0444396	0.651029	0.920968
paleturquoise	-0.137851	0.158783	0.541731	-0.0407185	0.678564	0.929826
darkorange	-0.138403	0.157106	0.541731	-0.0392761	0.689354	0.929826
darkturquoise	0.104447	0.286641	0.616725	0.0332922	0.734765	0.968554
salmon	-0.0350387	0.721408	0.853912	0.0273244	0.780983	0.974633
tan	0.00512684	0.958402	0.958402	-0.0262895	0.789081	0.974633
lightyellow	-0.0401655	0.682693	0.824921	0.022386	0.819822	0.974633
lightcyan1	0.129742	0.18499	0.596079	-0.0216515	0.825639	0.974633
lightsteelblue1	0.0230071	0.814911	0.89179	0.021185	0.829338	0.974633
brown4	0.0405689	0.67968	0.824921	-0.0198177	0.840201	0.974633
ivory	0.0977177	0.318996	0.616725	0.0152118	0.877005	0.983029
yellow	0.00513214	0.958359	0.958402	0.0110027	0.910871	0.983029
darkolivegreen	0.0152319	0.876844	0.90816	0.0102842	0.91667	0.983029
pink	-0.0442468	0.652445	0.824921	0.00959785	0.922213	0.983029
maroon	-0.0617237	0.529644	0.763336	0.0083646	0.932182	0.983029
purple	0.195021	0.0451407	0.290907	0.0060697	0.950761	0.984027
lightcyan	-0.0583005	0.55276	0.763336	-0.00405898	0.967061	0.984027
darkslateblue	-0.163539	0.0939212	0.453952	0.000364611	0.99704	0.99704

### Sheet: remove nCS pathology samples
	b Amyloid_spearman_r	b Amyloid_p_val	b Amyloid_adj_p_val	Tau_spearman_r	Tau_p_val	Tau_adj_p_val
orange	0.373186	0.000651066	0.0377619	0.41139	0.000150056	0.00435163
saddlebrown	0.33716	0.0022262	0.0645597	0.419441	0.000107615	0.00435163
mediumpurple3	-0.316766	0.00419962	0.0811926	-0.266673	0.0167966	0.162367
royalblue	0.28251	0.0111161	0.161183	0.284978	0.0104021	0.120664
skyblue	-0.24732	0.0269832	0.313005	-0.15092	0.181454	0.595501
thistle2	-0.227836	0.0420961	0.406929	-0.14978	0.184811	0.595501
green	-0.191461	0.088886	0.437669	-0.133197	0.238853	0.692673
sienna3	-0.187497	0.0958264	0.437669	-0.175377	0.119704	0.462856
darkgreen	0.184168	0.101976	0.437669	0.0559018	0.622354	0.898123
darkorange2	0.177848	0.114497	0.437669	0.288826	0.00936839	0.120664
lightgreen	-0.176839	0.116603	0.437669	-0.102715	0.364592	0.821299
darkslateblue	-0.17533	0.119804	0.437669	-0.0590413	0.602907	0.898123
navajowhite2	-0.17447	0.12166	0.437669	-0.121728	0.282088	0.779099
violet	-0.174383	0.121849	0.437669	-0.204973	0.0681669	0.433746
ivory	0.173485	0.123811	0.437669	0.00394959	0.972263	0.997821
magenta	-0.171753	0.127667	0.437669	-0.170642	0.130185	0.471919
blue	0.168823	0.134393	0.437669	0.0356222	0.753749	0.930158
yellowgreen	-0.168212	0.135828	0.437669	-0.195479	0.0822621	0.433746
orangered4	-0.161917	0.151308	0.440091	-0.0498256	0.660725	0.91243
darkgrey	-0.161743	0.151756	0.440091	-0.314676	0.00447123	0.0864437
purple	0.158639	0.159875	0.441559	0.073675	0.516027	0.898123
midnightblue	0.155086	0.169558	0.444614	0.0867137	0.444375	0.856879
darkmagenta	-0.149202	0.186532	0.444614	-0.135805	0.229699	0.692673
skyblue3	-0.14798	0.190206	0.444614	-0.0655986	0.563183	0.898123
maroon	-0.147507	0.191644	0.444614	0.0453443	0.689603	0.928608
bisque4	-0.140576	0.213593	0.476477	-0.190669	0.0902399	0.434973
plum2	0.137572	0.22364	0.480069	0.110133	0.330794	0.799419
paleturquoise	-0.131912	0.243455	0.480069	-0.0390655	0.730813	0.930158
cyan	-0.13099	0.246796	0.480069	-0.210493	0.0609126	0.433746
salmon4	0.129556	0.252051	0.480069	0.199302	0.0763306	0.433746
grey60	0.128334	0.256589	0.480069	0.0683582	0.546843	0.898123
lightcyan	-0.124607	0.270775	0.489192	-0.0178491	0.875129	0.993274
steelblue	-0.122675	0.278333	0.489192	-0.19872	0.0772114	0.433746
lightcyan1	0.107255	0.343662	0.559953	-0.00275965	0.980618	0.997821
darkturquoise	0.10526	0.352762	0.559953	-0.000253179	0.998222	0.998222
darkorange	-0.104974	0.354082	0.559953	-0.0539017	0.63488	0.898123
black	0.102493	0.365633	0.559953	0.0173427	0.878644	0.993274
lavenderblush3	0.102231	0.366865	0.559953	0.112234	0.321593	0.799419
darkred	-0.0924831	0.414543	0.616499	-0.0983346	0.385507	0.828126
palevioletred3	-0.0820244	0.469482	0.680749	-0.182592	0.104993	0.434973
lightpink4	0.0782348	0.490321	0.693625	0.064915	0.567266	0.898123
brown4	0.0719895	0.5257	0.706573	-0.060611	0.593286	0.898123
floralwhite	-0.0711044	0.530815	0.706573	-0.0814223	0.472761	0.856879
turquoise	-0.0688232	0.544113	0.706573	-0.185276	0.099896	0.434973
pink	0.0675267	0.551742	0.706573	-0.0356982	0.753241	0.930158
honeydew1	0.0660682	0.560386	0.706573	-0.0575222	0.612283	0.898123
white	-0.0579157	0.609849	0.747132	-0.112133	0.322033	0.799419
red	-0.0544253	0.631591	0.747132	0.0151401	0.893961	0.993274
darkolivegreen	-0.0537771	0.635664	0.747132	-0.0852453	0.452155	0.856879
greenyellow	0.0524432	0.64408	0.747132	0.0285586	0.801453	0.968423
plum1	-0.0329095	0.771971	0.877928	-0.101955	0.368168	0.821299
thistle1	0.0202568	0.858449	0.944663	0.0816501	0.471519	0.856879
yellow	0.0183371	0.871744	0.944663	0.00827894	0.941898	0.993274
salmon	0.0139367	0.902347	0.944663	0.00832958	0.941543	0.993274
tan	-0.0131887	0.907564	0.944663	-0.0128868	0.909671	0.993274
lightyellow	-0.0125405	0.912088	0.944663	0.0100765	0.929312	0.993274
lightsteelblue1	0.00726751	0.948986	0.965635	-0.0430657	0.704461	0.928608
brown	0.00484916	0.965949	0.965949	-0.0869416	0.443174	0.856879

### Sheet: remove CS pathology samples
	b Amyloid_spearman_r	b Amyloid_p_val	b Amyloid_adj_p_val	Tau_spearman_r	Tau_p_val	Tau_adj_p_val
skyblue	-0.259787	0.0351601	0.679762	-0.276405	0.0246665	0.605879
violet	-0.309118	0.0115537	0.343598	-0.273804	0.0261089	0.605879
orange	0.18098	0.145882	0.732408	0.263707	0.0323985	0.605879
darkgreen	0.117463	0.34758	0.732408	0.245232	0.0471859	0.605879
lightpink4	0.00360781	0.977064	0.977064	0.240029	0.0522309	0.605879
brown4	0.164511	0.186844	0.732408	0.221625	0.0737107	0.628325
ivory	0.128261	0.304732	0.732408	0.212818	0.0862318	0.628325
royalblue	0.142055	0.255209	0.732408	0.212531	0.0866655	0.628325
skyblue3	-0.158768	0.202915	0.732408	-0.192386	0.121723	0.784437
blue	0.074856	0.550272	0.771893	0.170354	0.171455	0.820861
red	-0.078611	0.530391	0.769067	-0.165079	0.185305	0.820861
honeydew1	0.238852	0.0534308	0.732408	0.155961	0.211119	0.820861
palevioletred3	0.0881337	0.481624	0.732763	0.14849	0.234085	0.820861
magenta	0.13771	0.270178	0.732408	0.145005	0.245368	0.820861
darkolivegreen	0.21988	0.076069	0.732408	0.129753	0.299096	0.820861
cyan	0.0955457	0.445383	0.732763	0.126722	0.310623	0.820861
sienna3	-0.157468	0.206688	0.732408	-0.124931	0.317563	0.820861
paleturquoise	-0.221844	0.0734201	0.732408	-0.124717	0.318403	0.820861
pink	-0.169739	0.173031	0.732408	0.121136	0.332602	0.820861
maroon	-0.00829551	0.947293	0.963912	-0.121017	0.333082	0.820861
thistle1	0.036029	0.773958	0.937719	0.119752	0.338198	0.820861
steelblue	-0.0167874	0.893573	0.951008	-0.114572	0.359654	0.820861
yellowgreen	0.167923	0.177743	0.732408	0.113593	0.363799	0.820861
salmon4	-0.0227268	0.856267	0.937719	0.11166	0.372074	0.820861
darkmagenta	-0.012885	0.918215	0.951008	-0.111063	0.374651	0.820861
turquoise	0.0274636	0.826733	0.937719	0.110872	0.375478	0.820861
greenyellow	0.0873974	0.485308	0.732763	0.105526	0.399076	0.820861
plum2	0.0732361	0.558957	0.771893	0.103759	0.407059	0.820861
black	-0.187876	0.130881	0.732408	0.103019	0.410431	0.820861
darkorange2	0.14927	0.23161	0.732408	0.0974102	0.436512	0.826799
white	-0.0859248	0.49272	0.732763	0.0877432	0.483576	0.826799
yellow	0.145466	0.243856	0.732408	0.0870748	0.486927	0.826799
lightgreen	0.0989326	0.429343	0.732408	-0.0826829	0.509243	0.826799
darkslateblue	-0.15543	0.212696	0.732408	-0.0815133	0.515273	0.826799
brown	0.0272918	0.8278	0.937719	0.0802244	0.52196	0.826799
lightsteelblue1	0.131256	0.293486	0.732408	0.0798186	0.524075	0.826799
mediumpurple3	-0.102197	0.414198	0.732408	-0.0791741	0.527441	0.826799
green	0.0378207	0.763038	0.937719	-0.0720134	0.565556	0.863218
lightyellow	-0.0870538	0.487032	0.732763	0.0692207	0.580763	0.8637
saddlebrown	0.121193	0.332374	0.732408	0.0581931	0.642559	0.931711
darkorange	-0.182992	0.141377	0.732408	-0.0511994	0.683078	0.966305
grey60	-0.122273	0.328051	0.732408	0.0405299	0.746613	0.988148
darkturquoise	0.105829	0.397714	0.732408	0.0391216	0.755138	0.988148
salmon	-0.0258437	0.836808	0.937719	0.0310538	0.804504	0.988148
orangered4	-0.0346546	0.782364	0.937719	-0.03103	0.804652	0.988148
darkgrey	0.100356	0.4227	0.732408	-0.028094	0.822819	0.988148
tan	0.110271	0.378088	0.732408	-0.0263039	0.833943	0.988148
floralwhite	-0.113904	0.362482	0.732408	-0.02554	0.8387	0.988148
plum1	0.130176	0.29751	0.732408	0.0244898	0.845249	0.988148
lightcyan1	0.151823	0.223636	0.732408	0.0171142	0.891513	0.988148
bisque4	0.0450363	0.719544	0.937719	0.016613	0.894672	0.988148
purple	0.308088	0.0118482	0.343598	0.0157059	0.900393	0.988148
lavenderblush3	-0.050583	0.686694	0.926239	0.0135577	0.913961	0.988148
navajowhite2	0.135992	0.276257	0.732408	0.0126029	0.919999	0.988148
lightcyan	0.0285189	0.820184	0.937719	-0.00952381	0.939503	0.990524
midnightblue	-0.0133514	0.915266	0.951008	0.00622986	0.960405	0.990524
darkred	0.0992517	0.427849	0.732408	0.00417711	0.973446	0.990524
thistle2	-0.0226286	0.856881	0.937719	9.54768e-05	0.999393	0.999393
