## Supplementary Tables for "Neuroinflammation characterizes the earliest changes in Alzheimer’s disease pathology and associated subjective cognitive impairment in adult hydrocephalus biopsies": Suppl Table 4.xlsx

### Sheet: Sheet1
Supplemental Table 4
we randomly selected 20 CS samples with AD pathology and replaced with 20 nCS samples with AD pathology
Differences in Pathology - how many simulations (out of 1000) showed significantly different b Amyloid or tau (in comparison to the true remove nCS path group) by Mann Whitney test (p-value < 0.05)
b Amyloid (real vs. simulated set)	0
tau (real vs. simulated set)	0
Correlations with Pathology - how many simulations (out of 1000) showed significant correlations with b Amyloid or tau (FDR adjusted across all WGCNA modules; q-value < 0.1)
saddlebrown vs. b Amyloid	133
orange vs. b Amyloid	240
darkgrey vs. b Amyloid	0
mediumpurple3 vs. b Amyloid	43
saddlebrown vs. tau	79
orange vs. tau	452
darkgrey vs. tau	0
mediumpurple3 vs. tau	2
