## Supplementary Tables for "Neuroinflammation characterizes the earliest changes in Alzheimer’s disease pathology and associated subjective cognitive impairment in adult hydrocephalus biopsies": Suppl Table 5.xlsx

### Sheet: saddlebrown
	spearman_r	cor_p_val	cor_adj_p_val	fisher_exact_odds_ratio	fisher_exact_p_val	fisher_exact_adj_p_val
Astrocytes	-0.269396	0.00522967	0.0366077	0.497114	0.188537	1
Endothelial.Cells	-0.295554	0.002099	0.014693	0.412141	0.05329	0.37303
Microglia	0.356485	0.00017632	0.00123424	3.18724	3.35406e-06	2.34784e-05
Myelinating.Oligodendrocytes	-0.0445626	0.650127	1	0.180343	0.0655358	0.45875
Neuron	-0.161599	0.0979379	0.685565	0	0.000133185	0.000932298
Newly.Formed.Oligodendrocyte	-0.20529	0.0347663	0.243364	0.558554	0.321266	1
Oligodendrocyte.Precursor.Cell	-0.472041	3.25211e-07	2.27647e-06	0.262165	0.0474384	0.332068
Shown above are correlations and fisher exact test enrichments of cell-type specific mouse gene lists with the saddlebrown module

### Sheet: orange
	spearman_r	cor_p_val	cor_adj_p_val	fisher_exact_odds_ratio	fisher_exact_p_val	fisher_exact_adj_p_val
Astrocytes	-0.0551528	0.574438	1	2.27523	0.00514069	0.0359848
Endothelial.Cells	-0.156299	0.109606	0.767243	0.712894	0.441382	1
Microglia	0.208635	0.0318537	0.222976	0.664073	0.345043	1
Myelinating.Oligodendrocytes	-0.151593	0.120848	0.845939	0.166182	0.0461278	0.322895
Neuron	-0.0693503	0.479945	1	0.386165	0.0597895	0.418526
Newly.Formed.Oligodendrocyte	-0.234461	0.0155579	0.108905	0	0.00080524	0.00563668
Oligodendrocyte.Precursor.Cell	-0.279764	0.00367924	0.0257547	0.241375	0.0235129	0.16459
Shown above are correlations and fisher exact test enrichments of cell-type specific mouse gene lists with the orange module

### Sheet: mediumpurple3
	spearman_r	cor_p_val	cor_adj_p_val	fisher_exact_odds_ratio	fisher_exact_p_val	fisher_exact_adj_p_val
Astrocytes	0.0507595	0.605339	1	0.129463	0.00946533	0.0662573
Endothelial.Cells	0.100899	0.303417	1	0.261343	0.0115817	0.0810717
Microglia	0.465471	4.96671e-07	3.4767e-06	11.7838	1.88444e-27	1.31911e-26
Myelinating.Oligodendrocytes	0.20795	0.0324328	0.22703	0.194846	0.09418	0.65926
Neuron	0.0703781	0.473445	1	0	0.00031377	0.00219639
Newly.Formed.Oligodendrocyte	0.191103	0.0497255	0.348078	0	0.00282759	0.0197931
Oligodendrocyte.Precursor.Cell	0.154636	0.113481	0.794369	0	0.00176842	0.0123789
Shown above are correlations and fisher exact test enrichments of cell-type specific mouse gene lists with the mediumpurple3 module

### Sheet: darkgrey
	spearman_r	cor_p_val	cor_adj_p_val	fisher_exact_odds_ratio	fisher_exact_p_val	fisher_exact_adj_p_val
Astrocytes	0.0956495	0.329394	1	1.14125	0.615217	1
Endothelial.Cells	0.343054	0.000318263	0.00222784	0.978425	1	1
Microglia	0.290173	0.00255044	0.0178531	1.12326	0.662949	1
Myelinating.Oligodendrocytes	0.306386	0.00140209	0.00981465	0.73608	0.687157	1
Neuron	0.250634	0.00956046	0.0669232	1.69759	0.0573753	0.401627
Newly.Formed.Oligodendrocyte	0.329632	0.000559563	0.00391694	0.548216	0.21805	1
Oligodendrocyte.Precursor.Cell	0.237091	0.0144029	0.10082	1.36132	0.296775	1
Shown above are correlations and fisher exact test enrichments of cell-type specific mouse gene lists with the darkgrey module
