## Supplementary Tables for "Neuroinflammation characterizes the earliest changes in Alzheimer’s disease pathology and associated subjective cognitive impairment in adult hydrocephalus biopsies": Suppl Table 6.xlsx

### Sheet: saddlebrown
	spearman_r	cor_p_val	cor_adj_p_val	fisher_exact_odds_ratio	fisher_exact_p_val	fisher_exact_adj_p_val
Astrocytes	-0.12999	0.184145	1	0.620418	0.162355	1
Endothelial.Cells	-0.193642	0.046713	0.373704	0.844252	0.561347	1
Excitatory.Neuron	0.0133662	0.89183	1	0.0735841	2.10084e-08	1.68067e-07
Inhibitory.Neuron	-0.0827518	0.399045	1	0.109412	0.00301257	0.0241005
Microglia	0.361241	0.000142141	0.00113713	7.80603	8.32264e-23	6.65811e-22
Oligodendrocytes	-0.120951	0.216814	1	0.278791	0.00134176	0.0107341
Oligodendrocyte.Precursor.Cell	-0.428793	4.52044e-06	3.61635e-05	0.815874	0.744848	1
Pericytes	-0.233786	0.0158671	0.126937	0.445614	0.00587106	0.0469685
Shown above are correlations and fisher exact test enrichments of cell-type specific human gene lists with the saddlebrown module

### Sheet: orange
	spearman_r	cor_p_val	cor_adj_p_val	fisher_exact_odds_ratio	fisher_exact_p_val	fisher_exact_adj_p_val
Astrocytes	0.243832	0.0117763	0.0942104	6.78389	7.21866e-21	5.77493e-20
Endothelial.Cells	0.0886868	0.365973	1	1.63967	0.0183259	0.146607
Excitatory.Neuron	-0.148188	0.129525	1	0.250298	2.80167e-05	0.000224134
Inhibitory.Neuron	0.176643	0.0700851	0.560681	0.873653	0.861603	1
Microglia	0.122684	0.210251	1	0.66588	0.134039	1
Oligodendrocytes	-0.167544	0.0860383	0.688306	0.728564	0.351719	1
Oligodendrocyte.Precursor.Cell	-0.0790438	0.420579	1	1.55264	0.116043	0.928346
Pericytes	0.186014	0.0562464	0.449971	1.33054	0.20663	1
Shown above are correlations and fisher exact test enrichments of cell-type specific human gene lists with the orange module

### Sheet: mediumpurple3
	spearman_r	cor_p_val	cor_adj_p_val	fisher_exact_odds_ratio	fisher_exact_p_val	fisher_exact_adj_p_val
Astrocytes	-0.187213	0.0546498	0.437198	0.381376	0.00982629	0.0786103
Endothelial.Cells	0.0700254	0.47567	1	0.47419	0.00515237	0.0412189
Excitatory.Neuron	0.291241	0.00245442	0.0196353	0.101906	2.42634e-08	1.94107e-07
Inhibitory.Neuron	0.0177192	0.856931	1	0.413604	0.0808538	0.64683
Microglia	0.533748	3.82628e-09	3.06102e-08	33.7905	4.5328e-51	3.62624e-50
Oligodendrocytes	0.201411	0.0384215	0.307372	0.0985593	3.52207e-06	2.81766e-05
Oligodendrocyte.Precursor.Cell	0.0382649	0.696956	1	0.393982	0.0413781	0.331025
Pericytes	0.0100209	0.918796	1	0.604499	0.0670225	0.53618
Shown above are correlations and fisher exact test enrichments of cell-type specific human gene lists with the mediumpurple3 module

### Sheet: darkgrey
	spearman_r	cor_p_val	cor_adj_p_val	fisher_exact_odds_ratio	fisher_exact_p_val	fisher_exact_adj_p_val
Astrocytes	-0.181782	0.0621899	0.497519	1.07912	0.712527	1
Endothelial.Cells	0.223337	0.0213759	0.171007	0.605079	0.0318591	0.254873
Excitatory.Neuron	0.341572	0.000339137	0.0027131	2.55638	7.40613e-07	5.9249e-06
Inhibitory.Neuron	0.0995995	0.30972	1	2.13362	0.0034769	0.0278152
Microglia	0.352918	0.000206792	0.00165433	0.792279	0.344935	1
Oligodendrocytes	0.353624	0.000200405	0.00160324	0.440498	0.0103076	0.082461
Oligodendrocyte.Precursor.Cell	0.124538	0.203389	1	1.33101	0.255195	1
Pericytes	0.17099	0.0796862	0.637489	0.702518	0.143183	1
Shown above are correlations and fisher exact test enrichments of cell-type specific human gene lists with the darkgrey module
