## Supplementary Tables for "Neuroinflammation characterizes the earliest changes in Alzheimer’s disease pathology and associated subjective cognitive impairment in adult hydrocephalus biopsies": Suppl Table 8.xlsx

### Sheet: Figure 4, panel A
	spearman_r	cor_p_val	cor_adj_p_val
Homeo genes	0.75054	2.00841e-20	1.20504e-19
Homeo cluster2	0.42182	6.68662e-06	4.01197e-05
DAM stage1	0.293236	0.00228375	0.0137025
Early response cluster3	0.186992	0.0549421	0.329653
DAM stage2	0.230904	0.0172474	0.103484
Late response cluster6	0.0649772	0.508132	1
Figure 4, panel A; correlations of the above genes with mediumpurple3 module

### Sheet: Figure 4, panel B
	spearman_r	cor_p_val	cor_adj_p_val
Homeo genes	-0.155039	0.112532	0.675193
Homeo cluster2	-0.16039	0.10051	0.603058
DAM stage1	-0.00616168	0.950016	1
Early response cluster3	0.0181223	0.853713	1
DAM stage2	0.427	5.00353e-06	3.00212e-05
Late response cluster6	0.554566	6.91919e-10	4.15152e-09
Figure 4, panel B; correlations of the above genes with saddlebrown module

### Sheet: Figure 4, panels C-F
	Type_1_spearman_r	Type_1_p_val	Type_1_adj_p_val	Type_2_spearman_r	Type_2_p_val	Type_2_adj_p_val	Type_3_spearman_r	Type_3_p_val	Type_3_adj_p_val	Type_4_spearman_r	Type_4_p_val	Type_4_adj_p_val
saddlebrown	0.0911656	0.352674	1	0.119319	0.223127	1	-0.102542	0.295573	1	0.501061	4.48961e-08	3.59169e-07
mediumpurple3	0.595869	1.6036e-11	1.28288e-10	0.599224	1.15325e-11	9.226e-11	0.648588	5.58763e-14	4.47011e-13	0.31751	0.000911653	0.00729323
Homeo genes	0.697519	9.80124e-17	7.84099e-16	0.815311	1.99252e-26	1.59402e-25	0.639237	1.6515e-13	1.3212e-12	0.333501	0.000476793	0.00381435
DAM stage1	0.489664	9.98705e-08	7.98964e-07	0.485472	1.33048e-07	1.06439e-06	0.599254	1.14981e-11	9.19848e-11	0.315263	0.000995796	0.00796637
DAM stage2	0.417921	8.292e-06	6.6336e-05	0.474187	2.8265e-07	2.2612e-06	0.195143	0.0450041	0.360033	0.711434	1.27e-17	1.016e-16
Homeo cluster2	0.536499	3.07263e-09	2.45811e-08	0.556007	6.11986e-10	4.89589e-09	0.471456	3.37816e-07	2.70253e-06	0.183616	0.0595544	0.476435
Early response cluster3	0.568451	2.06795e-10	1.65436e-09	0.496446	6.22794e-08	4.98235e-07	0.497856	5.63792e-08	4.51034e-07	0.506663	2.99787e-08	2.3983e-07
Late response cluster6	0.352586	0.000209867	0.00167894	0.411915	1.14902e-05	9.19213e-05	0.102159	0.297389	1	0.668438	4.9187e-15	3.93496e-14
