## Supplementary Tables for "Neuroinflammation characterizes the earliest changes in Alzheimer’s disease pathology and associated subjective cognitive impairment in adult hydrocephalus biopsies": Suppl Table 9.xlsx

### Sheet: ROSMAP
	saddlebrown_spearman_r	saddlebrown_p_val	saddlebrown_adj_p_val	orange_spearman_r	orange_p_val	orange_adj_p_val	darkgrey_spearman_r	darkgrey_p_val	darkgrey_adj_p_val	mediumpurple3_spearman_r	mediumpurple3_p_val	mediumpurple3_adj_p_val
Braak	0.262486	7.5595e-11	2.26785e-10	0.266964	3.48797e-11	1.04639e-10	-0.168295	3.63604e-05	0.000109081	-0.00558496	0.891773	1
CERAD	0.267113	3.39867e-11	1.0196e-10	0.302693	4.28515e-14	1.28555e-13	-0.181621	8.12769e-06	2.43831e-05	-0.0358294	0.38258	1
MMSE	-0.276593	6.2934e-12	1.88802e-11	-0.16434	5.55254e-05	0.000166576	0.236257	5.26656e-09	1.57997e-08	0.00148489	0.971143	1
Figure 5, panel A; correlations of selected NPH modules with ROSMAP metadata

### Sheet: MSSM
	saddlebrown_spearman_r	saddlebrown_p_val	saddlebrown_adj_p_val	orange_spearman_r	orange_p_val	orange_adj_p_val	darkgrey_spearman_r	darkgrey_p_val	darkgrey_adj_p_val	mediumpurple3_spearman_r	mediumpurple3_p_val	mediumpurple3_adj_p_val
Braak	0.304782	2.72855e-05	8.18564e-05	0.323575	7.89378e-06	2.36813e-05	-0.362632	4.54106e-07	1.36232e-06	-0.03237	0.663558	1
CERAD	0.317931	1.15586e-05	3.46757e-05	0.280571	0.000119547	0.00035864	-0.241855	0.000972225	0.00291667	-0.00321079	0.965592	1
CDR	0.224024	0.002299	0.00689701	0.363909	4.10891e-07	1.23267e-06	-0.290285	6.71462e-05	0.000201439	-0.0308123	0.678828	1
Figure 5, panel B; correlations of selected NPH modules with MSSM metadata
