## Supplementary Tables for "Neuroinflammation characterizes the earliest changes in Alzheimer’s disease pathology and associated subjective cognitive impairment in adult hydrocephalus biopsies": Suppl Table 10.xlsx

### Sheet: saddlebrown
	spearman_r	cor_p_val	cor_adj_p_val	fisher_exact_odds_ratio	fisher_exact_p_val	fisher_exact_adj_p_val
Module116	0.597995	1.30188e-11	6.11882e-10	26.7736	8.56727e-21	4.02661e-19
Module1	0.506754	2.97816e-08	6.99868e-07	0.760376	1	1
Module14	0.418334	8.10613e-06	9.5247e-05	0.553098	1	1
Module3	0.400196	2.1333e-05	0.00020053	1.3469	0.662853	1
Module2	0.35715	0.000171122	0.000893635	1.62418	0.321676	1
Module13	0.353513	0.000201396	0.000946562	1.13429	0.697517	1
Module115	0.305529	0.00144835	0.00567272	1.59397	0.364735	1
Module22	0.239318	0.0134838	0.0333547	0	0.406692	1
Module234	0.19081	0.0500822	0.106994	6.59011	0.147036	1
Module5	0.154213	0.114484	0.215231	3.59566	0.0052763	0.123993
Module12	0.124992	0.201735	0.32695	0	0.276504	1
Module6	0.109273	0.264835	0.388977	0	0.40663	1
Module8	0.0998715	0.308394	0.439228	4.2321	0.0181471	0.284305
Module131	0.0851601	0.385417	0.503183	0	1	1
Module4	0.0750636	0.444424	0.564539	0.859507	1	1
Module122	0.0669119	0.495558	0.597211	0	0.267307	1
Module257	0.0626294	0.52361	0.615242	0	1	1
Module187	0.0538932	0.583222	0.668571	0	1	1
Module16	0.0496612	0.613178	0.670217	0.53556	1	1
Module18	0.0171852	0.8612	0.888573	0.788575	1	1
Module107	-0.434416	3.2757e-06	5.13193e-05	0.42761	0.729805	1
Module111	-0.39533	2.7398e-05	0.000214618	0	0.645683	1
Module119	-0.389364	3.70347e-05	0.000248662	0	0.418634	1
Module121	-0.359609	0.00015311	0.000893635	0.455646	0.726004	1
Module118	-0.31875	0.000868071	0.00370903	0	0.174754	1
Module123	-0.296834	0.00200288	0.00724117	0	0.417273	1
Module109	-0.288057	0.00275072	0.00923457	2.00177	0.152564	1
Module117	-0.254886	0.00836931	0.0261673	0	0.174769	1
Module108	-0.252901	0.00890803	0.0261673	0	0.410388	1
Module21	-0.247359	0.0105769	0.029242	0	0.407731	1
Module113	-0.23964	0.0133551	0.0333547	0.57179	1	1
Module112	-0.199123	0.0407236	0.0957005	0	1	1
Module19	-0.194962	0.0452077	0.101179	0	1	1
Module9	-0.17227	0.0774253	0.158217	0	0.635814	1
Module11	-0.157941	0.10588	0.207348	0	1	1
Module7	-0.146837	0.133094	0.240593	0	1	1
Module128	-0.139109	0.154981	0.269782	0	1	1
Module114	-0.133778	0.171577	0.288003	1.38455	0.658362	1
Module110	-0.12077	0.217509	0.340765	0.540707	1	1
Module23	-0.112427	0.251208	0.380863	0	0.646733	1
Module126	-0.0968386	0.32339	0.447039	1.01949	0.724198	1
Module125	-0.0914981	0.350913	0.471226	0.907938	1	1
Module10	-0.0677583	0.490108	0.597211	0	1	1
Module17	-0.0501146	0.609936	0.670217	0	0.413626	1
Module106	-0.0448951	0.64769	0.691851	1.22499	0.738077	1
Module127	-0.0161272	0.869667	0.888573	0	1	1
Module233	-0.00196992	0.984011	0.984011	0	1	1

### Sheet: orange
	spearman_r	cor_p_val	cor_adj_p_val	fisher_exact_odds_ratio	fisher_exact_p_val	fisher_exact_adj_p_val
Module115	0.590982	2.57447e-11	1.21e-09	17.5956	5.90183e-17	2.77386e-15
Module234	0.468514	4.08661e-07	9.60354e-06	10.9993	0.0166745	0.15674
Module116	0.257768	0.00763833	0.0512859	0.64085	1	1
Module2	0.232264	0.0165834	0.06127	1.27717	0.560286	1
Module1	0.230803	0.0172975	0.06127	0.601837	0.773695	1
Module114	0.228415	0.0185218	0.06127	4.84515	0.000475191	0.011167
Module5	0.224213	0.0208579	0.06127	1.12744	0.750599	1
Module14	0.220808	0.0229329	0.0634028	0	0.175945	0.691852
Module3	0.110462	0.25964	0.421058	0	0.267403	0.769525
Module13	0.10762	0.272173	0.421058	0	0.175924	0.691852
Module6	0.106562	0.276942	0.421058	0.545746	1	1
Module106	0.106391	0.277719	0.421058	1.30782	0.553768	1
Module18	0.0957503	0.328883	0.468765	1.27334	0.672994	1
Module113	0.0937552	0.339107	0.468765	3.49564	0.00584626	0.0915915
Module4	0.0588709	0.548875	0.644928	1.03568	0.766723	1
Module22	0.0437161	0.656348	0.734484	0	0.26691	0.769525
Module8	0.0192811	0.844473	0.882005	0	0.639845	1
Module108	0.0116835	0.905381	0.911394	3.26024	0.0137666	0.15674
Module121	-0.337723	0.000399425	0.0052354	0.361784	0.52689	1
Module123	-0.335124	0.000445566	0.0052354	0.468226	0.725803	1
Module118	-0.311273	0.00116287	0.010931	0.35124	0.530491	1
Module111	-0.299484	0.00181637	0.0142282	0.590843	1	1
Module11	-0.246391	0.0108947	0.0600512	0	1	1
Module127	-0.244618	0.0114992	0.0600512	0	1	1
Module126	-0.237806	0.0141018	0.06127	0.397437	0.521716	1
Module125	-0.228849	0.0182943	0.06127	0	0.11752	0.690429
Module110	-0.225423	0.020161	0.06127	0	0.176331	0.691852
Module107	-0.200353	0.0394724	0.103067	2.19559	0.0668762	0.449026
Module21	-0.194821	0.0453666	0.112223	0	0.267403	0.769525
Module23	-0.169106	0.0831112	0.195311	0	0.419093	1
Module19	-0.158173	0.105362	0.235811	0.826276	1	1
Module117	-0.14979	0.125386	0.26787	0.714813	1	1
Module112	-0.126886	0.194931	0.396766	0	1	1
Module119	-0.123218	0.208258	0.396766	0	0.278339	0.769525
Module233	-0.122181	0.212144	0.396766	0	1	1
Module10	-0.120256	0.219487	0.396766	1.31198	0.538031	1
Module131	-0.109938	0.261921	0.421058	0	1	1
Module257	-0.0939668	0.338013	0.468765	7.32656	0.0340951	0.267078
Module16	-0.087528	0.372294	0.499937	0	0.176643	0.691852
Module9	-0.0815729	0.405819	0.52982	0	0.409058	1
Module122	-0.075779	0.440083	0.559024	0.405892	0.735645	1
Module17	-0.0661158	0.500712	0.619301	0	0.272952	0.769525
Module109	-0.06402	0.514414	0.619935	0.763549	1	1
Module128	-0.0553342	0.573178	0.657058	0	1	1
Module12	-0.0394942	0.687719	0.751692	0.368818	0.52506	1
Module7	-0.0295992	0.763266	0.815306	0	1	1
Module187	-0.0109379	0.911394	0.911394	0	1	1

### Sheet: darkgrey
	spearman_r	cor_p_val	cor_adj_p_val	fisher_exact_odds_ratio	fisher_exact_p_val	fisher_exact_adj_p_val
Module23	0.57358	1.30487e-10	6.1329e-09	7.15588	2.31324e-08	5.43612e-07
Module12	0.545044	1.53489e-09	2.41266e-08	5.86461	8.99158e-09	4.22604e-07
Module19	0.545003	1.53999e-09	2.41266e-08	7.13933	1.48202e-06	2.32182e-05
Module4	0.410767	1.22212e-05	0.0001436	0.459461	0.449222	1
Module119	0.341069	0.00034652	0.00325729	1.30177	0.55546	1
Module118	0.329118	0.000571497	0.00447673	0.730169	0.800453	1
Module233	0.305036	0.00147565	0.0095924	2.17497	0.375428	1
Module121	0.302345	0.00163275	0.0095924	0.495973	0.442768	1
Module110	0.270655	0.0050145	0.0247966	0.893503	1	1
Module18	0.267612	0.0055484	0.0247966	1.76513	0.297159	1
Module6	0.263592	0.00633104	0.0247966	0	0.117571	0.920971
Module113	0.242794	0.0121512	0.0438755	0.622826	0.773119	1
Module128	0.240366	0.0130693	0.0438755	1.54115	0.482874	1
Module16	0.227589	0.0189625	0.0594157	0.884946	1	1
Module111	0.221997	0.0221893	0.065181	0	0.182304	0.952032
Module116	0.215447	0.0265563	0.0734204	0	0.177282	0.952032
Module125	0.203406	0.0365034	0.0953143	0.992298	1	1
Module112	0.192332	0.0482476	0.119349	0	1	1
Module9	0.176683	0.0700202	0.156712	0	0.177061	0.952032
Module7	0.173479	0.0753366	0.160946	0	0.628781	1
Module11	0.16046	0.100358	0.193768	0	1	1
Module5	0.153125	0.117096	0.211673	0.500073	0.442701	1
Module117	0.144217	0.140232	0.244108	0.986982	1	1
Module21	0.111026	0.257199	0.402945	0.720061	1	1
Module109	0.103418	0.291442	0.415083	0.515684	0.594165	1
Module131	0.084092	0.391426	0.511029	3.30376	0.269183	1
Module1	0.0478777	0.625999	0.747473	1.27253	0.482099	1
Module127	0.0393531	0.688776	0.771619	0	1	1
Module10	0.0333678	0.734185	0.796905	0	0.631479	1
Module17	0.0031287	0.974608	0.974608	1.00669	1	1
Module108	-0.26471	0.00610404	0.0247966	1.04436	0.765289	1
Module126	-0.185147	0.0574239	0.134946	0.269467	0.272731	1
Module106	-0.167494	0.086134	0.176013	0.212152	0.0933384	0.877381
Module187	-0.159211	0.103068	0.193768	0	1	1
Module14	-0.116437	0.234587	0.386506	0.6024	0.774813	1
Module107	-0.11548	0.238483	0.386506	0.465381	0.447395	1
Module13	-0.107237	0.273892	0.415083	0	0.0810048	0.877381
Module3	-0.105031	0.283944	0.415083	1.09331	0.756347	1
Module115	-0.0978563	0.318307	0.440012	0.420688	0.732986	1
Module2	-0.0944001	0.33578	0.450905	0.634925	0.632378	1
Module122	-0.076172	0.437709	0.556008	1.13884	0.781916	1
Module257	-0.0466685	0.634756	0.747473	2.39302	0.348694	1
Module123	-0.0464771	0.636147	0.747473	0.317468	0.377557	1
Module22	-0.0392523	0.689532	0.771619	1.13309	0.75011	1
Module234	-0.0318261	0.746039	0.796905	3.54879	0.253725	1
Module114	-0.0268181	0.784942	0.819828	0.740201	1	1
Module8	-0.0205507	0.834374	0.852512	0.534567	1	1

### Sheet: mediumpurple3
	spearman_r	cor_p_val	cor_adj_p_val	fisher_exact_odds_ratio	fisher_exact_p_val	fisher_exact_adj_p_val
Module23	0.410253	1.25623e-05	0.000377024	0	0.635275	1
Module116	0.405648	1.60436e-05	0.000377024	31.6177	5.90057e-22	2.77327e-20
Module12	0.291423	0.00243844	0.0382022	0.519929	1	1
Module119	0.248618	0.0101753	0.119559	0	0.407737	1
Module19	0.230874	0.0172624	0.162266	0	1	1
Module233	0.200806	0.0390191	0.230401	0	1	1
Module110	0.200796	0.0390291	0.230401	0	0.413651	1
Module11	0.197632	0.0422858	0.230401	0	1	1
Module111	0.195939	0.0441193	0.230401	1.70178	0.336665	1
Module21	0.181177	0.0630793	0.296473	0	0.646165	1
Module18	0.165972	0.0890666	0.369924	0	0.631129	1
Module16	0.159554	0.102319	0.369924	0	0.414701	1
Module112	0.1538	0.11547	0.38765	3.20359	0.274453	1
Module128	0.143673	0.141751	0.416392	0	1	1
Module118	0.120286	0.219371	0.592121	1.54562	0.450733	1
Module5	0.109122	0.265501	0.593482	4.75682	0.000588835	0.0138376
Module4	0.10489	0.284595	0.593482	0.472562	0.724404	1
Module109	0.0998816	0.308345	0.593482	2.25342	0.114061	1
Module22	0.0953372	0.330984	0.593482	0	0.642106	1
Module125	0.0930801	0.342612	0.593482	0	0.268001	1
Module121	0.0912563	0.352193	0.593482	1.04042	0.718867	1
Module131	0.0806157	0.411369	0.644479	0	1	1
Module6	0.0709122	0.470086	0.712711	0	0.641679	1
Module187	0.0604328	0.538304	0.766676	0	1	1
Module7	0.0544777	0.579138	0.800574	0	1	1
Module1	0.0414591	0.673049	0.878703	0	0.175138	1
Module2	0.0383858	0.696046	0.884166	0.878582	1	1
Module117	0.0341235	0.728397	0.900912	2.1088	0.134969	1
Module17	0.0286117	0.770942	0.925203	0.681362	1	1
Module8	0.0241983	0.805513	0.925203	0	1	1
Module123	0.0160163	0.870555	0.929911	0.660058	1	1
Module127	0.00919465	0.925471	0.94584	0	1	1
Module13	0.00164748	0.986627	0.986627	0.623172	1	1
Module106	-0.160874	0.0994747	0.369924	0.441127	0.727138	1
Module115	-0.150253	0.124208	0.389184	0	0.631591	1
Module234	-0.118392	0.22677	0.592121	0	1	1
Module107	-0.102894	0.293906	0.593482	0	0.271811	1
Module108	-0.102522	0.295668	0.593482	0	0.406037	1
Module126	-0.0929692	0.343189	0.593482	0	0.424147	1
Module257	-0.088848	0.365098	0.593482	0	1	1
Module122	-0.0886465	0.366191	0.593482	0	0.420823	1
Module10	-0.0682621	0.48688	0.715105	0	1	1
Module3	-0.0468297	0.633585	0.850815	0	0.646165	1
Module14	-0.0232612	0.812904	0.925203	0	0.411441	1
Module113	-0.0215079	0.826777	0.925203	2.72422	0.0684584	1
Module9	-0.0169635	0.862973	0.929911	0	0.629429	1
Module114	-0.00916442	0.925716	0.94584	2.37905	0.142319	1
