## Supplementary Tables for "Neuroinflammation characterizes the earliest changes in Alzheimer’s disease pathology and associated subjective cognitive impairment in adult hydrocephalus biopsies": Suppl Table 11.xlsx

### Sheet: Top5 NPH microglial modules
	mediumpurple3_fisher_exact_odds_ratio	mediumpurple3_fisher_exact_p_val	mediumpurple3_fisher_exact_adj_p_val	lightyellow_fisher_exact_odds_ratio	lightyellow_fisher_exact_p_val	lightyellow_fisher_exact_adj_p_val	saddlebrown_fisher_exact_odds_ratio	saddlebrown_fisher_exact_p_val	saddlebrown_fisher_exact_adj_p_val	lightcyan1_fisher_exact_odds_ratio	lightcyan1_fisher_exact_p_val	lightcyan1_fisher_exact_adj_p_val	salmon4_fisher_exact_odds_ratio	salmon4_fisher_exact_p_val	salmon4_fisher_exact_adj_p_val
Homeo genes	6.93633	5.27307e-12	3.16384e-11	0.997297	1	1	0.523017	0.383538	1	1.47417	0.312599	1	4.05472	0.000402647	0.00241588
Homeo cluster2	3.26199	1.53764e-08	9.22584e-08	0.738957	0.238114	1	0.892925	0.720651	1	1.10167	0.677056	1	1.52757	0.168881	1
DAM stage1	5.66064	0.0001635	0.000980999	2.44998	0.042845	0.25707	0.484451	0.726095	1	1.33763	0.66419	1	2.04453	0.262858	1
Early response cluster3	1.02741	0.877914	1	6.01881	1.3698e-28	8.21882e-28	0.365615	0.00992373	0.0595424	1.06174	0.756692	1	1.69658	0.121086	0.726516
DAM stage2	1.95769	0.0386029	0.231617	4.30432	5.50954e-12	3.30573e-11	2.87848	3.97084e-05	0.000238251	1.29677	0.412356	1	4.94269	6.09006e-07	3.65403e-06
Late response cluster6	1.35879	0.342749	1	3.04717	2.26594e-07	1.35956e-06	2.70097	4.97529e-05	0.000298518	3.10025	3.75065e-05	0.000225039	4.50676	1.08807e-06	6.52845e-06
Figure 5, panels E-I; enrichment of the top 5 microglial modules from the NPH data with mouse microglial gene sets from Mathys et al. and Keren-Shaul et al.

### Sheet: Top5 ROSMAP microglial modules
	Module5_fisher_exact_odds_ratio	Module5_fisher_exact_p_val	Module5_fisher_exact_adj_p_val	Module113_fisher_exact_odds_ratio	Module113_fisher_exact_p_val	Module113_fisher_exact_adj_p_val	Module114_fisher_exact_odds_ratio	Module114_fisher_exact_p_val	Module114_fisher_exact_adj_p_val	Module115_fisher_exact_odds_ratio	Module115_fisher_exact_p_val	Module115_fisher_exact_adj_p_val	Module116_fisher_exact_odds_ratio	Module116_fisher_exact_p_val	Module116_fisher_exact_adj_p_val
Homeo genes	1.44758	0.244756	1	2.99597	0.000209825	0.00125895	1.92599	0.060758	0.364548	3.02912	0.00109888	0.00659329	6.52383	2.22857e-11	1.33714e-10
Homeo cluster2	1.24195	0.202557	1	1.54093	0.0150739	0.0904434	1.99189	0.000161152	0.000966912	1.44707	0.0775368	0.465221	1.88832	0.00172739	0.0103644
DAM stage1	3.11823	0.00359045	0.0215427	4.36191	0.000191471	0.00114882	4.63278	0.000254351	0.00152611	2.25738	0.108856	0.653139	6.21041	1.14275e-05	6.85652e-05
Early response cluster3	1.80666	0.000738188	0.00442913	3.13918	2.17163e-11	1.30298e-10	2.2628	4.06185e-05	0.000243711	3.03692	2.36313e-08	1.41788e-07	3.15673	9.58458e-09	5.75075e-08
DAM stage2	2.38462	7.68371e-05	0.000461022	4.66937	1.98623e-14	1.19174e-13	3.07031	3.61994e-06	2.17196e-05	4.61777	5.27915e-11	3.16749e-10	6.36925	2.22643e-17	1.33586e-16
Late response cluster6	2.66942	1.06062e-06	6.36371e-06	5.06244	5.69418e-18	3.41651e-17	3.58238	8.10057e-09	4.86034e-08	7.60653	6.9675e-25	4.1805e-24	9.72907	3.77655e-33	2.26593e-32
Figure 5, panels J-N; enrichment of the top 5 microglial modules from the ROSMAP data (Mostafavi et al.; Patrick et al.) with mouse microglial gene sets from Mathys et al. and Keren-Shaul et al.
