## Supplementary Tables for "Neuroinflammation characterizes the earliest changes in Alzheimer’s disease pathology and associated subjective cognitive impairment in adult hydrocephalus biopsies": Suppl Table 12.xlsx

### Sheet: NPH_b_Amyloid
	All_samples_b Amyloid_spearman_r	All_samples_b Amyloid_p_val	All_samples_b Amyloid_adj_p_val	Remove non-CS path_b Amyloid_spearman_r	Remove non-CS path_b Amyloid_p_val	Remove non-CS path_b Amyloid_adj_p_val	Remove CS-path_b Amyloid_spearman_r	Remove CS-path_b Amyloid_p_val	Remove CS-path_b Amyloid_adj_p_val
Homeo genes	-0.186291	0.0558743	0.446995	-0.275987	0.0151174	0.12094	0.0241257	0.847522	1
DAM stage1	0.00829528	0.932743	1	-0.0192936	0.867727	1	0.129194	0.3012	1
DAM stage2	0.0978291	0.318441	1	0.135379	0.240423	1	0.0837651	0.503696	1
Homeo cluster2	-0.0555513	0.571671	1	-0.0657589	0.569893	1	0.00142349	0.990949	1
Early response cluster3	-0.143796	0.141409	1	-0.164651	0.152442	1	-0.033722	0.788083	1
Late response cluster6	0.152547	0.1185	0.948002	0.134153	0.244748	1	0.159308	0.201364	1
mediumpurple3 shared with Homeo	-0.249878	0.00978718	0.0782974	-0.340914	0.00241312	0.019305	-0.0902444	0.471147	1
saddlebrown shared with DAM2/Late	0.337649	0.000400673	0.00320539	0.364309	0.00112509	0.0090007	0.125439	0.315585	1

### Sheet: NPH_Tau
	All_samples_Tau_spearman_r	All_samples_Tau_p_val	All_samples_Tau_adj_p_val	Remove non-CS path_Tau_spearman_r	Remove non-CS path_Tau_p_val	Remove non-CS path_Tau_adj_p_val	Remove CS-path_Tau_spearman_r	Remove CS-path_Tau_p_val	Remove CS-path_Tau_adj_p_val
Homeo genes	-0.262193	0.00662547	0.0530038	-0.337641	0.00267292	0.0213834	-0.0530135	0.672476	1
DAM stage1	-0.00787667	0.93613	1	-0.0406716	0.725439	1	0.101754	0.416232	1
DAM stage2	0.15511	0.112367	0.898937	0.176895	0.123799	0.990392	0.227831	0.065794	0.526352
Homeo cluster2	-0.11733	0.230994	1	-0.193486	0.0917892	0.734313	0.038143	0.761078	1
Early response cluster3	-0.166901	0.0872679	0.698143	-0.178635	0.120086	0.960692	-0.102542	0.412614	1
Late response cluster6	0.154606	0.113554	0.908429	0.22109	0.0533212	0.42657	0.200095	0.10721	0.85768
mediumpurple3 shared with Homeo	-0.21385	0.027726	0.221808	-0.265257	0.0197281	0.157825	-0.069889	0.577107	1
saddlebrown shared with DAM2/Late	0.33889	0.000380186	0.00304149	0.441495	5.83716e-05	0.000466973	0.148013	0.235609	1

### Sheet: ROSMAP
	Braak_spearman_r	Braak_p_val	Braak_adj_p_val	CERAD_spearman_r	CERAD_p_val	CERAD_adj_p_val	MMSE_spearman_r	MMSE_p_val	MMSE_adj_p_val
Homeo genes	0.0866914	0.0343491	0.274793	0.120309	0.00326471	0.0261177	-0.139864	0.000616604	0.00493283
DAM stage1	0.00441202	0.914404	1	-0.00178375	0.965338	1	-0.0214199	0.601748	1
DAM stage2	0.12854	0.00166351	0.0133081	0.161883	7.18774e-05	0.000575019	-0.128295	0.0016982	0.0135856
Homeo cluster2	0.0937515	0.0220791	0.176633	0.131849	0.00125458	0.0100367	-0.102431	0.0123493	0.0987944
Early response cluster3	-0.0533717	0.193204	1	-0.0139072	0.734743	1	0.0351914	0.391117	1
Late response cluster6	0.158604	0.000100849	0.000806795	0.18203	7.74862e-06	6.19889e-05	-0.181606	8.14214e-06	6.51371e-05
mediumpurple3 shared with Homeo	-0.00596591	0.884441	1	-0.0560616	0.171675	1	-0.0239972	0.558749	1
saddlebrown shared with DAM2/Late	0.267868	2.97886e-11	2.38309e-10	0.240316	2.81867e-09	2.25494e-08	-0.207419	3.24248e-07	2.59399e-06

### Sheet: MSSM
	Braak_spearman_r	Braak_p_val	Braak_adj_p_val	CERAD_spearman_r	CERAD_p_val	CERAD_adj_p_val	CDR_spearman_r	CDR_p_val	CDR_adj_p_val
Homeo genes	-0.0618727	0.405375	1	0.0502911	0.498982	1	0.017979	0.809114	1
DAM stage1	-0.246793	0.000757379	0.00605903	-0.201716	0.00617644	0.0494115	-0.402868	1.56755e-08	1.25404e-07
DAM stage2	0.0181813	0.807008	1	0.112332	0.130029	1	-0.0226351	0.761019	1
Homeo cluster2	0.0462404	0.534221	1	0.110183	0.137588	1	0.0622064	0.402841	1
Early response cluster3	-0.213976	0.00363124	0.0290499	-0.184968	0.0121856	0.0974847	-0.261478	0.00034973	0.00279784
Late response cluster6	0.00863971	0.907591	1	0.0600535	0.419349	1	-0.15653	0.0343409	0.274727
mediumpurple3 shared with Homeo	-0.0917376	0.216791	1	-0.0693887	0.350631	1	-0.0860569	0.24673	1
saddlebrown shared with DAM2/Late	0.271015	0.000206616	0.00165293	0.252365	0.000567919	0.00454335	0.184112	0.0125984	0.100787
