## Supplementary Tables for "Neuroinflammation characterizes the earliest changes in Alzheimer’s disease pathology and associated subjective cognitive impairment in adult hydrocephalus biopsies": Suppl Table 13.xlsx

### Sheet: All Samples
	Microglia compactness_spearman_r	Microglia compactness_p_val	Microglia compactness_adj_p_val	Microglia infiltration_spearman_r	Microglia infiltration_p_val	Microglia infiltration_adj_p_val
saddlebrown	0.384161	0.00266589	0.0133295	0.324631	0.0857645	0.428823
lightyellow	-0.16429	0.213719	1	-0.146798	0.447321	1
mediumpurple3	-0.0739334	0.577866	1	-0.52266	0.00362837	0.0181418
salmon4	0.0512566	0.699838	1	-0.126108	0.514496	1
lightcyan1	0.000526008	0.996845	1	0.000492611	0.997976	1

### Sheet: remove CS path
	Microglia compactness_spearman_r	Microglia compactness_p_val	Microglia compactness_adj_p_val	Microglia infiltration_spearman_r	Microglia infiltration_p_val	Microglia infiltration_adj_p_val
saddlebrown	0.510924	0.00171059	0.00855294	0.427273	0.189944	0.949719
mediumpurple3	-0.0669468	0.702381	1	-0.463636	0.150901	0.754507
salmon4	0.0406162	0.816804	1	-0.209091	0.537221	1
lightcyan1	0.0120448	0.94525	1	0.263636	0.433441	1
lightyellow	0.0070028	0.968153	1	-0.190909	0.573913	1

### Sheet: remove nCS path
	Microglia compactness_spearman_r	Microglia compactness_p_val	Microglia compactness_adj_p_val	Microglia infiltration_spearman_r	Microglia infiltration_p_val	Microglia infiltration_adj_p_val
saddlebrown	0.433109	0.00416999	0.0208499	-0.0381837	0.88043	1
mediumpurple3	-0.168463	0.286215	1	-0.399381	0.1006	0.503002
lightyellow	-0.133458	0.399463	1	-0.19711	0.433058	1
salmon4	0.0913216	0.565173	1	-0.199174	0.428158	1
lightcyan1	-0.0303865	0.848504	1	-0.232198	0.353838	1
