## Supplementary Tables for "Neuroinflammation characterizes the earliest changes in Alzheimer’s disease pathology and associated subjective cognitive impairment in adult hydrocephalus biopsies": Suppl Table 14.xlsx

### Sheet: lightcyan1
Gene symbol	Spearman r with PC1	in Homeo genes (Keren-Shaul et al)	in Homeo cluster2 (Mathys et al)	in DAM stage1 (Keren-Shaul et al)	in Early response cluster3 (Mathys et al)	in DAM stage2 (Keren-Shaul et al)	in Late response cluster6 (Mathys et al)
PLOD1	-0.299524	0	1	0	1	0	0
RUNX3	0.358813	0	0	0	0	0	0
CD52	0.435645	0	0	0	1	1	1
LCK	0.681417	0	0	0	0	0	0
CALR4P	0.313742	0	0	0	0	0	0
GBP5	0.611175	0	1	0	0	0	1
GFI1	0.308482	0	0	0	0	0	0
ADORA3	-0.401758	1	1	0	0	0	0
PTPN22	0.422636	0	1	0	0	0	0
CD2	0.583435	0	0	0	0	0	0
FAM46C	0.253314	0	0	0	0	0	0
HYDIN2	-0.0165302	0	0	0	0	0	0
S100A4	0.465138	0	0	0	0	0	0
SH2D2A	0.327002	0	0	0	0	0	0
FCRL3	0.698798	0	0	0	0	0	0
FCRL6	0.450447	0	0	0	0	0	0
SLAMF6	0.594226	0	0	0	0	0	0
CD48	0.547049	0	0	0	1	1	1
SLAMF7	0.587062	0	0	0	0	0	0
CD247	0.39273	0	0	0	0	0	0
RABGAP1L	0.303625	0	1	0	0	0	0
MR1	-0.330488	0	0	0	0	0	0
FAIM3	0.592423	0	0	0	0	0	0
AFTPH	0.266292	1	0	0	0	0	0
AC016716	0.238028	0	0	0	0	0	0
CAPG	-0.327949	0	0	0	1	1	1
GNLY	0.330811	0	0	0	0	0	0
CD8A	0.251258	0	1	0	0	0	0
ZAP70	0.450336	0	0	0	0	0	0
LIMS1	-0.245767	0	0	0	0	0	0
CYTIP	0.414344	0	0	0	0	0	0
CASP8	0.256367	0	1	0	0	0	0
AC104809	0.282253	0	0	0	0	0	0
EOMES	0.330881	0	0	0	0	0	0
GPX1	-0.274172	0	0	0	0	0	0
CD96	0.633282	0	1	0	0	0	0
TIGIT	0.379842	0	1	0	0	0	0
PARP15	0.510945	0	0	0	0	0	0
FGFBP2	0.478983	0	0	0	0	0	0
FAM47E-STBD1	-0.279966	0	1	0	0	0	0
RP11-170N16	0.33591	0	0	0	0	0	0
EEF1A1P13	0.138907	0	0	0	0	0	0
IL7R	0.61717	1	1	0	0	0	0
GZMA	0.578054	0	0	0	0	0	0
LHFPL2	-0.431725	0	0	0	0	1	1
CTC-203F4	0.314094	0	0	0	0	0	0
ITK	0.605864	0	0	0	0	0	0
LTB	0.512749	0	1	0	0	0	0
SCML4	0.381525	0	0	0	0	0	0
CENPW	-0.33735	0	1	0	0	0	0
SAMD3	0.416591	0	0	0	0	0	0
DFNA5	-0.268267	0	0	0	0	0	0
MYO1G	0.505555	0	0	0	0	0	0
CYP51A1	-0.341683	0	0	0	1	1	0
TFEC	-0.303826	0	0	0	0	0	0
MEST	-0.362511	0	0	0	0	0	0
P2RY8	0.444381	0	0	0	0	0	0
CXorf38	-0.302053	0	0	0	0	0	0
RP13-487C10	0.430365	0	0	0	0	0	0
IL2RG	0.690687	0	0	0	0	0	1
CSTF2	-0.405527	0	0	0	0	0	0
DOK2	0.36102	0	0	0	1	0	0
PDE7A	0.32938	0	0	0	0	0	0
LINC00861	0.741321	0	0	0	0	0	0
FBP1	-0.301297	0	0	0	0	0	0
DHTKD1	-0.324846	0	0	0	0	0	0
LRRC37A6P	-0.359226	0	0	0	0	0	0
PRF1	0.795713	0	0	0	0	0	0
PSAP	-0.434839	0	0	0	0	0	1
CHID1	-0.396791	0	0	0	0	0	0
C11orf89	0.509454	0	0	0	0	0	0
C11orf21	0.509192	0	0	0	0	0	0
TSPAN32	0.276066	0	0	0	0	0	0
MS4A1	0.575172	0	0	0	0	0	0
CD5	0.333935	0	0	0	0	0	1
MIR3654	-0.286626	0	0	0	0	0	0
MALAT1	0.33072	0	0	0	0	0	0
CTSW	0.691392	0	0	0	0	0	0
TBC1D10C	0.333239	0	0	0	0	0	0
NAALAD2	0.260146	0	0	0	0	0	0
RP11-108O10	-0.266101	0	0	0	0	0	0
CD3E	0.71489	0	0	0	0	0	0
CD4	-0.527017	0	0	0	0	0	0
KLRB1	0.54056	0	0	0	0	0	1
KLRF1	0.373121	0	0	0	0	0	0
KLRD1	0.48651	0	1	0	0	0	0
PCBP2	0.290939	0	0	0	0	0	1
RAB20	-0.327496	0	0	0	0	0	0
TRDC	0.2937	0	0	0	0	0	0
TRAC	0.511943	0	0	0	0	0	0
LRP10	-0.3861	0	0	0	0	0	1
GZMH	0.5908	0	0	0	0	0	0
GZMB	0.609431	0	0	0	0	0	0
PTGER2	0.370945	0	0	0	0	0	0
PTGR2	0.342832	0	0	0	0	0	0
KCNK13	-0.257758	1	0	0	0	0	0
IGHM	0.557508	0	0	0	0	0	0
IVD	-0.410807	0	0	0	0	0	0
SORD	-0.268952	0	0	1	0	0	0
MESDC2	-0.323888	0	0	0	0	0	0
IDH2	-0.463315	1	1	0	1	0	0
AC004381	-0.242028	0	0	0	0	0	0
AC012317	0.278938	0	0	0	0	0	0
SPN	0.439333	0	0	0	0	0	0
ITGAL	0.507197	0	0	0	0	0	1
VKORC1	-0.221533	0	0	0	0	1	1
HYDIN	-0.076837	0	0	0	0	0	0
NXN	-0.331526	0	0	0	0	0	0
CXCL16	-0.334559	0	0	0	1	1	1
ZMYND15	-0.0849989	0	0	0	1	0	1
LINC00675	-0.306164	0	0	0	0	0	0
CCL5	0.809981	0	0	0	0	0	1
RP11-94L15	0.281215	0	0	0	0	0	0
TBX21	0.60793	0	0	0	0	0	0
SKAP1	0.330579	0	0	0	0	0	0
AC009994	-0.213522	0	0	0	0	0	0
CD300E	0.493715	0	0	0	0	0	0
RP11-498C9	0.268418	0	0	0	0	0	0
CD7	0.389979	0	0	0	0	0	0
POLR3F	0.286888	0	0	0	0	0	0
CST7	0.65803	0	0	0	0	1	1
SLA2	0.404227	0	0	0	0	0	0
NPBWR2	0.382351	0	0	0	0	0	0
GZMM	0.361836	0	0	0	0	0	0
S1PR4	0.419936	0	0	0	0	0	0
TNFSF14	0.335164	0	0	0	0	0	0
PGLS	-0.253394	0	0	0	1	0	1
CD79A	0.229221	0	0	0	0	0	0
NKG7	0.743134	0	0	0	0	0	0
CRYBB1	-0.298627	1	1	1	0	0	0
IL2RB	0.621604	0	0	0	0	0	0
RAC2	0.490138	0	0	0	1	0	1
TSPO	-0.293428	0	0	0	1	0	1

### Sheet: lightyellow
Gene symbol	Spearman r with PC1	in Homeo genes (Keren-Shaul et al)	in Homeo cluster2 (Mathys et al)	in DAM stage1 (Keren-Shaul et al)	in Early response cluster3 (Mathys et al)	in DAM stage2 (Keren-Shaul et al)	in Late response cluster6 (Mathys et al)
MMEL1	0.2832	0	0	0	0	0	0
SZRD1	0.228647	0	0	0	1	0	0
DDOST	0.330176	0	0	0	1	1	1
HSPG2	0.52207	0	0	0	0	0	0
EPHB2	0.244991	0	0	0	0	0	0
SEPN1	0.579434	0	0	0	0	0	0
SLC30A2	0.219014	0	0	0	0	0	0
SFN	0.568592	0	0	0	0	0	0
FGR	-0.276197	0	0	0	1	0	1
RAB42	0.560158	0	0	0	0	0	0
SERINC2	0.195718	0	0	0	0	0	0
SPOCD1	0.564229	0	0	0	0	0	0
YBX1	0.39015	0	0	0	1	0	0
CDC20	0.373262	0	0	0	1	0	0
KIF2C	0.250049	0	0	0	1	0	0
CNN3	0.512376	0	1	0	0	0	0
GNAI3	0.352213	0	0	0	0	0	0
NRAS	0.170406	0	0	0	0	0	0
S100A10	0.435574	0	1	0	0	0	0
SLC39A1	0.362793	0	0	0	0	0	0
SHC1	0.62247	0	0	0	0	0	0
SLC50A1	0.278867	0	0	0	0	0	0
MUC1	0.345422	0	0	0	0	0	0
LMNA	0.504879	0	0	0	1	0	0
C1orf85	0.388125	0	0	0	0	0	0
ASPM	0.286223	0	0	0	0	0	0
KIF14	0.298929	0	0	0	0	0	0
LRRN2	0.275361	0	0	0	0	0	0
MAPKAPK2	0.309812	0	0	0	0	1	1
RRP15	0.267723	0	0	0	0	0	0
HIST3H2BB	-0.229826	0	0	0	0	0	0
GALNT2	0.506824	1	1	0	1	1	0
RRM2	0.627871	0	0	0	1	0	0
PDIA6	0.326337	0	0	0	1	1	0
CCDC104	-0.271441	0	0	0	0	0	0
AC108463	0.255823	0	0	0	0	0	0
CKAP2L	0.336746	0	0	0	1	0	0
SMPD4	0.273859	0	0	0	0	0	0
ALS2CR11	0.291181	0	0	0	0	0	0
IDH1	0.374391	0	1	0	0	1	0
TMBIM1	0.404761	0	0	0	1	0	0
WNT10A	0.315505	0	0	0	0	0	0
ECEL1	0.332957	0	0	0	0	0	0
CDCP1	0.343265	0	0	0	0	0	0
RHOA	0.152389	0	0	0	1	0	0
STAB1	0.490732	1	1	1	0	0	0
KIAA1524	0.269124	0	0	0	0	0	0
CHST13	0.233685	0	0	0	0	0	0
SEC61A1	0.618621	0	0	0	1	1	0
PLXND1	0.466035	0	0	0	0	0	0
CHST2	0.39806	0	0	0	0	1	1
WWTR1	0.459617	0	0	0	0	0	0
PTX3	0.489533	0	0	0	0	0	0
SMC4	0.33595	0	0	0	1	0	0
RP11-385J1	-0.254896	0	0	0	0	0	0
EIF4G1	0.487629	0	0	0	1	0	0
NCAPG	0.46275	0	0	0	1	0	0
COQ2	0.367066	0	0	0	0	0	0
SPP1	0.449772	0	0	0	1	1	1
CCNA2	0.429347	0	0	0	1	0	0
RP11-284M14	-0.301962	0	0	0	0	0	0
DAP	0.183989	0	0	0	0	0	0
DAB2	0.494007	0	0	1	0	0	0
CD180	0.407542	0	0	0	1	1	1
LMNB1	0.411804	0	0	0	1	0	0
TGFBI	0.400872	0	0	0	0	0	0
KIF20A	0.468333	0	0	0	0	0	0
GALNT10	0.444492	0	0	0	0	0	0
LMAN2	0.377384	0	0	1	0	0	0
TMED9	0.259934	0	0	0	1	1	0
SQSTM1	0.310054	0	0	0	0	1	1
ZKSCAN8	-0.383943	0	0	0	0	0	0
SLC39A7	0.34263	0	0	0	1	0	0
KIFC1	0.579233	0	0	0	0	0	0
BAK1	0.300874	0	0	0	0	0	0
C6orf1	0.429075	0	0	0	0	0	0
CPVL	0.249848	0	0	0	0	0	0
CD36	0.399753	0	0	0	0	0	1
FZD1	0.356284	0	0	0	0	0	0
ARPC1B	0.348747	0	0	0	1	1	1
GAL3ST4	0.439877	0	1	0	0	0	0
NAMPT	0.382674	0	0	0	1	0	1
CALU	0.413074	0	0	1	1	0	0
PDIA4	0.420198	0	0	0	1	0	0
TIMP1	0.672187	0	0	0	0	0	0
MSN	0.521032	0	0	0	1	0	1
YIPF6	-0.209562	0	0	0	0	0	0
FLNA	0.57496	0	0	0	1	0	0
PLXNA3	0.308975	0	1	0	0	0	0
ERI1	0.39673	0	0	0	1	0	0
CTSB	0.547069	0	0	0	1	1	1
LOXL2	0.390765	0	1	0	0	0	0
STC1	0.56304	0	0	0	0	0	0
ESCO2	0.324513	0	0	0	1	0	0
EIF4EBP1	0.175152	0	0	0	1	0	0
FGFR1	0.449248	0	1	0	0	0	0
ADAM9	0.342338	0	0	0	1	1	1
RDH10	0.501554	0	1	0	0	0	0
FABP5	0.5393	0	0	0	0	1	1
FABP4	0.205945	0	0	0	0	0	0
PABPC1	0.177389	0	0	0	0	0	0
PLIN2	0.486863	0	0	0	1	1	1
ANXA1	0.387349	0	0	0	0	0	0
CTSL	0.777283	0	0	0	0	0	0
ABCA1	0.31482	0	0	0	0	0	1
ARPC5L	-0.167816	0	0	0	1	0	0
HSPA5	0.37163	0	0	0	1	1	0
FAM129B	0.37297	0	0	0	0	0	0
RP11-298E9	0.159997	0	0	0	0	0	0
FRMD4A	0.266111	1	0	0	0	0	0
VIM	0.401375	0	0	0	0	1	1
ITGB1	0.321823	0	0	0	1	0	0
NRP1	0.479225	0	0	0	0	1	1
CDK1	0.423876	0	0	0	1	0	0
SGPL1	0.315807	0	0	0	0	1	1
PLAU	0.504779	0	0	0	0	1	0
DLG5	0.297448	0	0	0	0	0	0
EIF3A	0.30423	0	0	0	1	0	1
ADAM12	0.476474	0	0	0	0	0	0
MKI67	0.602428	0	0	0	1	0	0
PHRF1	0.236809	0	0	0	0	0	0
CTSD	0.546263	0	0	0	0	1	0
CD81	0.139834	0	0	0	0	0	0
APBB1	0.0998917	0	1	0	0	0	0
RAB3IL1	0.141235	1	1	0	0	0	0
SLC3A2	0.0928786	0	0	1	1	0	0
RASGRP2	-0.273587	0	0	0	0	0	0
FOSL1	0.39136	0	0	0	0	0	0
CD248	0.423644	0	0	0	0	0	0
CLCF1	0.457732	0	0	0	0	0	0
FOLR2	0.166446	0	0	0	0	0	1
P2RY6	0.349563	0	0	0	0	1	0
KDELC2	0.210973	0	0	0	0	0	0
STT3A	0.328896	0	0	0	1	0	0
ST14	0.502965	0	0	0	0	1	1
FOXM1	0.384084	0	0	0	1	0	0
TEAD4	0.314245	0	0	0	0	0	0
TNFRSF1A	0.468111	0	0	0	0	1	0
ESPL1	0.438416	0	0	0	0	0	0
METTL7B	0.52211	0	0	0	0	0	0
CD63	0.5565	0	0	0	1	1	1
STAC3	0.410293	0	0	0	0	0	0
HSP90B1	0.167322	0	0	0	1	0	0
HCFC2	0.274656	0	0	0	0	0	0
CKAP4	0.241414	0	1	0	0	0	0
FICD	0.0852004	0	0	0	0	0	0
RPLP0	0.302174	0	0	0	0	0	0
N6AMT2	-0.139864	0	0	0	0	0	0
SKA3	0.219629	0	0	0	1	0	0
MTIF3	-0.124941	0	0	0	0	0	0
COL4A1	0.661435	0	0	0	0	0	0
COL4A2	0.626863	0	0	0	0	0	0
PNP	0.261546	1	1	0	1	0	0
MMP14	0.547502	0	0	0	0	0	0
LGALS3	0.300552	0	0	0	1	0	1
ACTN1	0.283613	0	1	0	0	0	0
NPC2	0.481462	0	0	0	0	1	1
LTBP2	0.416671	0	0	0	0	0	0
LGMN	0.470005	0	0	0	0	0	0
BUB1B	0.39538	0	0	0	0	0	0
CASC5	0.303192	0	0	0	0	0	0
NUSAP1	0.391057	0	0	0	1	0	0
PDIA3	0.407401	0	0	0	1	1	0
CYP19A1	0.494319	0	0	0	0	0	0
ANXA2	0.496768	0	0	0	1	1	1
KIAA0101	0.374945	0	0	0	0	0	0
CD276	0.470993	0	1	0	1	0	0
RP11-158M2	0.350057	0	0	0	0	0	0
ITFG3	0.207396	0	0	0	0	0	0
RPS2	0.37695	0	0	1	1	0	1
TNFRSF12A	0.542666	0	0	0	0	0	0
PLK1	0.352082	0	0	0	0	0	0
CDH11	0.423896	0	0	0	0	0	0
NFATC3	0.151755	0	0	0	0	0	0
COTL1	0.379338	0	0	0	1	0	1
CDT1	0.213976	0	0	0	1	0	0
FAM64A	0.282021	0	0	0	0	0	0
MED31	-0.174275	0	0	0	0	0	0
TNFAIP1	0.170799	0	0	0	1	0	0
ADAP2	0.252195	1	1	0	0	0	0
RNF135	0.254553	0	0	0	0	0	0
NEUROD2	-0.117364	0	0	0	0	0	0
TOP2A	0.379762	0	0	0	1	0	0
RP5-882C2	-0.245998	0	0	0	0	0	0
GRN	0.595476	0	0	0	1	1	1
KIF18B	0.406051	0	0	0	1	0	0
MBTD1	-0.257969	0	0	0	0	0	0
FAM20A	0.271733	0	0	0	0	0	0
TK1	0.443595	0	0	0	1	0	0
BIRC5	0.340232	0	0	0	1	0	0
P4HB	0.592574	0	0	0	1	1	0
SLC16A3	0.489694	0	0	0	1	1	0
NDC80	0.406958	0	0	0	1	0	0
TUBB6	0.47327	0	0	0	1	0	0
ME2	0.314175	0	0	0	1	0	0
CPXM1	0.39406	0	0	0	0	0	0
NDUFAF5	-0.324977	0	0	0	0	0	0
CD93	0.318296	0	0	0	0	0	0
TPX2	0.312744	0	0	0	1	0	0
RPN2	0.345311	0	0	0	1	1	0
MYBL2	0.453198	0	0	0	0	0	0
CTSZ	0.57755	0	0	0	1	1	1
RGS19	0.215004	1	0	0	0	0	0
PTBP1	0.441247	0	0	0	1	0	0
CALR	0.406786	0	0	0	1	1	0
TPM4	0.474026	0	0	0	0	0	0
TMEM91	-0.251027	0	1	0	0	0	0
PLAUR	0.293075	0	0	0	1	1	1
ZNF226	-0.12998	0	1	0	0	0	0
FTL	0.422354	0	0	0	1	0	1
FCGRT	0.247117	0	0	0	0	0	0
U2AF2	0.372104	0	0	0	0	0	0
CDC45	0.308139	0	0	0	1	0	0
SDF2L1	0.309499	0	0	0	1	1	0
SUSD2	0.323415	0	0	0	0	0	0
LIF	0.475769	0	0	0	0	0	0
SEC14L4	-0.242139	0	0	0	0	0	0
HMOX1	0.653233	0	0	0	0	1	1
LGALS1	0.405275	0	0	0	1	0	0
CELSR1	0.387581	0	0	0	0	0	0
CRELD2	0.334035	0	0	0	1	0	0
AP000255	-0.366804	0	0	0	0	0	0
BACE2	0.36498	0	0	0	0	0	0
ITGB2-AS1	-0.298748	0	0	0	0	0	0
COL18A1	0.469008	0	0	0	0	0	0

### Sheet: mediumpurple3
Gene symbol	Spearman r with PC1	in Homeo genes (Keren-Shaul et al)	in Homeo cluster2 (Mathys et al)	in DAM stage1 (Keren-Shaul et al)	in Early response cluster3 (Mathys et al)	in DAM stage2 (Keren-Shaul et al)	in Late response cluster6 (Mathys et al)
SLC2A5	0.568874	1	1	0	0	0	0
LINC01141	0.541507	0	0	0	0	0	0
PTAFR	0.595657	1	1	0	0	0	1
LAPTM5	0.678565	0	0	0	0	0	0
COL8A2	0.417679	0	0	0	0	0	0
TAL1	0.495146	0	1	0	0	0	0
RP11-170N11	0.327556	0	0	0	0	0	0
TGFBR3	-0.38219	0	0	0	0	0	0
DRAM2	0.339547	1	0	1	0	0	0
DENND2D	-0.380356	0	0	0	0	0	0
CTTNBP2NL	0.365625	1	1	1	0	0	0
OLFML3	0.526221	1	1	0	1	0	0
SRGAP2C	0.398756	1	1	0	0	0	0
AL592494	0.416178	0	0	0	0	0	0
SRGAP2B	0.304451	0	0	0	0	0	0
RP11-263K19	-0.42443	0	0	0	0	0	0
IFI16	0.443394	0	0	0	0	0	0
SRGAP2	0.487992	0	0	0	0	0	0
FAM177B	0.370945	0	0	0	0	0	0
RP11-552D4	0.571817	0	0	0	0	0	0
NLRP3	0.479094	0	0	0	0	0	0
MOB1A	0.351629	0	0	0	0	0	0
HK2	0.600756	0	0	1	0	0	0
DHRS9	0.505686	0	0	0	0	0	0
INPP5D	0.602973	0	1	0	0	0	0
XIRP1	0.380185	0	0	0	0	0	0
CX3CR1	0.819241	1	0	0	0	0	0
CSTA	-0.430929	0	0	0	0	0	0
P2RY13	0.698778	1	1	0	0	0	0
P2RY12	0.760768	1	1	0	1	0	0
IGSF10	0.318266	0	0	0	0	0	0
SUCNR1	0.44822	0	0	0	0	0	0
B3GNT5	0.649485	0	0	0	0	0	0
ST6GAL1	0.642311	0	1	0	0	1	0
TLR10	0.664166	0	0	0	0	0	0
MMRN1	0.603275	0	0	0	0	0	0
FAM105A	0.545437	0	0	0	0	0	0
FYB	0.496103	0	0	0	0	0	0
MSH3	-0.295634	0	1	0	0	0	0
ADRB2	0.223024	1	1	0	0	0	0
CSF1R	0.876897	0	0	0	0	0	0
RASGEF1C	0.526503	0	0	0	0	0	0
AIF1	0.56039	0	0	0	0	0	0
FGD2	0.709409	1	1	0	0	0	0
CNPY3	0.383298	0	1	0	0	1	0
RP1-249H1	0.625554	0	0	0	0	0	0
TAGAP	0.284329	1	1	0	0	0	0
AC005082	0.296753	0	0	0	0	0	0
AOAH	0.368345	0	0	0	0	0	1
IKZF1	0.519994	1	1	0	0	0	0
CPED1	0.565781	0	0	0	0	0	0
IRF5	0.57223	0	0	0	0	0	0
LINC00996	0.437197	0	0	0	0	0	0
CSF2RA	0.606922	0	0	0	1	1	1
DHRSX	-0.313822	0	0	0	0	0	0
GPR82	-0.426032	0	0	0	0	0	0
WAS	0.493654	0	0	0	0	0	0
MIR503HG	0.451021	0	0	0	0	0	0
REEP4	0.376265	0	0	0	0	0	0
ADAM28	0.663965	0	0	0	0	0	0
RP11-489O18	0.46797	0	0	0	0	0	0
DOCK8	0.522755	0	1	0	0	0	0
SUSD3	0.69239	1	1	0	0	0	0
PTGS1	0.578547	1	1	0	1	0	0
SLC2A8	0.372728	0	0	0	0	0	0
VIM-AS1	-0.291644	0	0	0	0	0	0
MRC1L1	0.294798	0	0	0	0	0	0
APBB1IP	0.762844	0	1	0	0	0	0
WDFY4	0.491196	0	0	0	0	0	0
PALD1	0.539623	0	1	0	0	0	0
PCBD1	-0.427977	0	0	0	0	0	0
SLC29A3	0.472998	0	1	1	0	0	0
C10orf105	-0.336323	0	0	0	0	0	0
RGS10	0.811956	0	0	1	0	0	0
LSP1	-0.301378	0	0	0	0	0	0
LPXN	0.383822	0	1	0	0	0	0
GLYATL2	-0.354833	0	0	0	0	0	0
MPEG1	0.360355	0	0	0	1	0	1
CYB561A3	0.389183	0	1	0	0	0	0
MARK2	0.214359	0	1	0	0	0	0
ACY3	0.482792	0	0	0	0	0	0
AP000439	0.502804	0	0	0	0	0	0
RP11-480C22	0.446124	0	0	0	0	0	0
LPAR5	0.765685	0	0	0	0	0	0
OLR1	0.279714	0	0	0	0	0	0
TMEM52B	0.377122	0	0	0	0	0	0
BHLHE41	0.360012	0	0	0	0	1	0
FMNL3	0.505998	1	1	0	0	1	0
BIN2	0.460151	0	1	0	0	0	0
NCKAP1L	0.750006	0	1	0	0	0	0
CMKLR1	0.33601	0	0	0	0	1	0
TMEM119	0.692984	1	1	0	1	0	0
SELPLG	0.833811	1	1	0	0	0	0
SH2B3	0.487105	1	1	0	0	0	0
GPR183	0.694758	0	1	0	1	1	0
TFDP1	0.353019	0	0	0	1	0	0
PLD4	0.730831	0	0	0	0	0	0
CYFIP1	0.75974	0	0	0	0	0	0
PLCB2	0.635811	0	1	0	0	0	0
RAB27A	-0.35187	0	0	1	0	0	0
PSTPIP1	-0.409709	0	0	0	0	0	0
IL16	0.347588	1	1	0	0	0	0
CTD-3088G3	-0.328796	0	0	0	0	0	0
PYCARD	0.405648	0	0	1	1	0	1
ITGAM	0.746026	1	1	0	0	0	0
RP11-346C20	0.382845	0	0	0	0	0	0
MAF	0.462791	1	1	0	0	0	0
IRF8	0.619649	0	0	0	0	1	1
SPNS3	0.539935	0	1	0	0	0	0
RP11-271K11	0.345996	0	0	0	0	0	0
MILR1	0.555946	0	0	0	1	0	1
LINC00669	0.412661	0	0	0	0	0	0
SOCS6	0.426012	0	0	0	0	1	1
HCK	0.484152	1	0	0	1	0	0
C20orf112	0.0607048	0	0	0	0	0	0
SAMHD1	0.430778	0	0	0	0	0	1
TMIGD2	0.594448	0	0	0	0	0	0
C3	0.68189	0	0	0	0	0	1
EMR1	-0.345835	0	0	0	0	0	0
LYL1	0.296813	1	1	0	0	0	0
CLEC17A	0.438537	0	0	0	0	0	0
RASAL3	0.600272	0	0	1	0	0	0
PLVAP	0.587939	0	0	0	0	0	0
AC004447	0.443424	0	0	0	0	0	0
HAMP	0.433519	0	0	0	0	0	0
TGFB1	0.504849	0	0	0	0	1	0
SIGLEC10	0.314517	0	0	0	0	0	0
LILRB3	-0.411784	0	0	0	0	0	0
AC011515	0.373393	0	0	0	0	0	0
FCAR	-0.284399	0	0	0	0	0	0
CYTH4	0.574376	0	1	0	0	0	0
CTA-250D10	0.50888	0	0	0	0	0	0
MIR378I	0.458297	0	0	0	0	0	0
TNFRSF13C	0.572058	0	0	0	0	0	0
SAMSN1	0.450578	0	0	0	1	1	0
RUNX1	0.521213	0	0	0	0	1	0
FAM3B	0.288309	0	0	0	0	0	0

### Sheet: saddlebrown
Gene symbol	Spearman r with PC1	in Homeo genes (Keren-Shaul et al)	in Homeo cluster2 (Mathys et al)	in DAM stage1 (Keren-Shaul et al)	in Early response cluster3 (Mathys et al)	in DAM stage2 (Keren-Shaul et al)	in Late response cluster6 (Mathys et al)
RP11-206L10	0.250392	0	0	0	0	0	0
TNFRSF14	0.594085	0	0	0	0	0	0
RP3-510D11	0.340545	0	0	0	0	0	0
XKR8	-0.372305	0	0	0	0	0	0
ZMYM1	-0.275955	0	0	0	0	0	0
ERMAP	0.322286	0	1	0	0	0	0
FCGR1A	0.179172	0	0	0	0	1	1
RFX5	0.304411	0	0	0	0	0	0
S100A3	0.382029	0	0	0	0	0	0
AIM2	0.369595	0	0	0	0	0	0
ARHGAP30	0.51952	1	0	0	0	0	0
FCER1G	0.579092	0	0	0	1	0	1
PTPN7	0.512386	0	0	0	1	0	0
NAGK	0.462992	0	0	0	0	0	0
MTHFD2	0.394715	0	0	0	1	0	1
AC083899	-0.22775	0	0	0	0	0	0
FAHD2A	0.321168	0	1	0	0	0	0
STEAP3	0.475426	0	1	0	0	0	0
GYPC	0.307746	0	0	0	0	0	0
AC140481	0.268428	0	0	0	0	0	0
ARHGAP15	0.48645	0	1	0	0	0	1
SLC11A1	0.54452	0	0	0	0	1	1
RP11-434D12	0.024289	0	0	0	0	0	0
SLC15A2	-0.489503	0	1	0	0	0	0
RPL32P3	0.231368	0	0	0	0	0	0
MYL5	0.436643	0	0	0	0	0	0
UVSSA	0.385757	0	0	0	0	0	0
CYTL1	0.437459	0	0	0	0	0	0
HPSE	0.565992	0	0	0	0	1	1
RP11-362F19	0.345291	0	0	0	0	0	0
TLR2	0.544731	0	0	0	1	1	1
SRD5A1	0.281336	0	0	0	0	0	0
GAPT	0.497171	0	0	0	0	0	0
ARSB	-0.236486	0	1	0	0	1	0
RGMB-AS1	0.274132	0	0	0	0	0	0
EPB41L4A-AS2	0.0755271	0	0	0	0	0	0
SRP19	0.346419	0	0	0	0	0	0
LRRTM2	-0.40988	0	1	0	0	0	0
CD14	0.658261	0	0	0	0	1	0
CD74	0.687765	0	0	0	0	1	1
FAT2	0.269023	0	0	0	0	0	0
MIR146A	0.24093	0	0	0	0	0	0
ZKSCAN3	0.314084	0	0	0	0	0	0
LST1	0.362068	0	0	0	0	0	0
APOM	0.151231	0	0	0	0	0	0
HLA-DRA	0.798161	0	0	0	0	0	0
HLA-DRB5	0.225382	0	0	0	0	0	0
HLA-DRB1	0.531259	0	0	0	0	0	0
HLA-DQA1	0.470298	0	0	0	0	0	0
HLA-DQB1	0.229493	0	0	0	0	1	1
HLA-DQB1-AS1	0.236819	0	0	0	0	0	0
HLA-DQB2	0.160884	0	0	0	0	0	0
HLA-DMB	0.614701	0	0	0	0	0	0
HLA-DMA	0.69239	0	0	0	0	1	1
HLA-DOA	0.704592	0	0	0	0	1	1
HLA-DPA1	0.661919	0	0	0	0	0	0
HLA-DPB1	0.769776	0	0	0	0	0	0
TDRG1	-0.341724	0	0	0	0	0	0
TREML1	0.255259	0	0	0	0	0	0
TREM2	0.553588	0	0	0	0	1	1
PTCRA	0.156349	0	0	0	0	0	0
TRAPPC3L	0.108648	0	0	0	0	0	0
GRIFIN	0.367841	0	0	0	0	0	0
RP5-978I12	0.440341	0	0	0	0	0	0
HOTAIRM1	0.449762	0	0	0	0	0	0
COA1	0.385052	0	0	0	0	0	0
C7orf63	0.35181	0	0	0	0	0	0
KRIT1	-0.391511	0	0	0	0	0	0
RP11-757A13	-0.300602	0	0	0	0	0	0
C7orf43	0.227619	0	0	0	0	0	0
RP11-274B21	0.350178	0	0	0	0	0	0
CLEC5A	0.453641	0	0	0	0	0	0
VCX	-0.200121	0	0	0	0	0	0
CYBB	0.578668	0	0	0	0	1	1
GATA1	0.379056	0	0	0	0	0	0
WDR45	0.226753	0	0	0	0	0	0
NXF3	0.449178	0	0	0	0	0	0
NRK	-0.278616	0	0	0	0	0	0
SOWAHD	0.30697	0	0	0	0	0	0
ARHGAP36	-0.383369	0	0	0	0	0	0
MSR1	0.653163	0	0	0	0	0	0
CTC-756D1	-0.261929	0	0	0	0	0	0
RP11-809O17	0.421982	0	0	0	0	0	0
PTPLAD2	0.23164	0	0	0	0	0	0
FAM166B	-0.369343	0	0	0	0	0	0
TGFBR1	0.491972	0	1	0	0	0	0
ZNF33BP1	0.259067	0	0	0	0	0	0
AGAP4	0.250674	0	0	0	0	0	0
BICC1	-0.351951	0	0	0	0	0	0
RP11-338I21	0.285508	0	0	0	0	0	0
CYP2C8	0.203224	0	0	0	0	0	0
NKX1-2	0.188694	0	0	0	0	0	0
VENTX	0.76895	0	0	0	0	0	0
TRPC2	0.486601	0	0	0	0	0	0
HBE1	0.121888	0	0	0	0	0	0
MS4A6A	0.829529	1	0	0	0	0	1
MS4A4E	0.420299	0	0	0	0	0	0
MS4A4A	0.566728	0	0	0	0	0	1
MS4A7	0.705429	0	0	0	0	0	1
MS4A14	0.421155	0	0	0	0	0	0
RP11-748H22	-0.156682	0	0	0	0	0	0
IL10RA	0.384014	1	1	0	0	1	0
SLC37A2	0.629695	0	0	0	0	1	0
AP001007	0.554606	0	0	0	0	0	0
EFCAB4B	0.394614	0	0	0	0	0	0
CLECL1	0.398887	0	0	0	0	0	0
CD69	0.332645	0	0	0	0	0	1
CLEC7A	0.513888	0	0	0	0	1	1
C12orf60	-0.202056	0	0	0	0	0	0
SMAGP	-0.277497	0	0	0	0	0	0
ITGB7	-0.337361	0	1	0	0	0	0
RP11-43N5	0.353291	0	0	0	0	0	0
RAP1B	-0.351377	0	0	1	0	0	0
AC124890	0.245414	0	0	0	0	0	0
RP11-642P15	0.138968	0	0	0	0	0	0
LINC00173	0.325138	0	0	0	0	0	0
TAOK3	-0.357221	0	0	0	0	0	0
ZCCHC8	-0.343235	0	0	0	0	0	0
F7	0.414565	0	0	0	0	0	0
LINC00552	0.339527	0	0	0	0	0	0
HNRNPC	-0.4297	0	0	0	0	0	0
PAX9	0.319636	0	0	0	0	0	0
RP11-8L8	0.3135	0	0	0	0	0	0
DPH6	0.276026	0	0	0	0	0	0
RP11-265N6	-0.357523	0	0	0	0	0	0
RP11-23N2	0.272902	0	0	0	0	0	0
ODF3L1	0.40061	0	0	0	0	0	0
ACAN	0.279855	0	0	0	0	0	0
MSLN	-0.442013	0	0	0	0	0	0
CIITA	0.637544	0	0	0	0	0	1
SNX29	0.294435	0	1	0	0	0	0
ITGAX	0.529758	0	0	0	0	1	1
NUP93	0.434778	0	0	0	0	0	0
CMTM3	0.478228	0	0	0	0	1	0
TMEM170A	-0.30168	0	0	0	0	0	0
RPH3AL	0.461864	0	0	0	0	0	0
P2RX1	0.520226	0	1	0	0	0	0
AC109333	0.236033	0	0	0	0	0	0
MIS12	-0.341915	0	0	0	1	0	0
YBX2	-0.246946	0	0	0	0	0	0
DHRS7C	0.353997	0	0	0	0	0	0
PEMT	0.300673	0	0	0	0	0	0
LGALS9	0.499065	0	0	0	0	0	0
VAT1	0.266453	0	0	0	0	1	0
ABI3	0.422919	0	1	0	0	1	0
MIR142	0.3307	0	0	0	0	0	0
CD300LF	0.408237	0	1	0	1	0	1
NOTUM	-0.339567	0	0	0	0	0	0
AC004156	0.195425	0	0	0	0	0	0
GIPC3	-0.348827	0	0	0	0	0	0
PRAM1	0.47585	0	1	0	0	0	0
ATG4D	0.362007	0	0	0	0	0	0
ZNF491	0.26071	0	0	0	0	0	0
C19orf67	0.153719	0	0	0	0	0	0
CTD-2538G9	0.336887	0	0	0	0	0	0
AC008992	-0.321672	0	0	0	0	0	0
HCST	0.506683	0	0	0	0	1	1
CTC-378H22	0.346883	0	0	0	0	0	0
KCNN4	0.277537	0	0	0	0	0	0
APOC1	0.348948	0	0	0	0	0	1
CD37	0.276086	0	0	0	0	1	0
IL4I1	0.319001	0	0	0	0	1	1
SIGLEC9	0.366269	0	1	0	0	0	0
SIGLEC7	0.372567	0	0	0	0	0	0
SIGLEC12	-0.429287	0	0	0	0	0	0
FPR3	0.736111	0	0	0	0	0	0
ZNF480	-0.15914	0	0	0	0	0	0
TPM3P9	0.222097	0	0	0	0	0	0
AC010492	0.28443	0	0	0	0	0	0
CTD-2337J16	0.241575	0	0	0	0	0	0
LILRB2	0.207265	0	0	0	0	0	0
LENG9	0.335829	0	1	0	0	0	0
LILRA2	0.434698	0	0	0	0	0	0
ZSCAN18	-0.327838	0	1	0	0	0	0
LL22NC03-86G7	0.288752	0	0	0	0	0	0
PARVG	0.603879	0	0	0	0	0	0
PKDREJ	0.286666	0	0	0	0	0	0
BTG3	-0.506361	0	0	0	0	0	0
AP001056	0.247127	0	0	0	0	0	0
PRED62	0.239902	0	0	0	0	0	0

### Sheet: salmon4
Gene symbol	Spearman r with PC1	in Homeo genes (Keren-Shaul et al)	in Homeo cluster2 (Mathys et al)	in DAM stage1 (Keren-Shaul et al)	in Early response cluster3 (Mathys et al)	in DAM stage2 (Keren-Shaul et al)	in Late response cluster6 (Mathys et al)
C1QA	0.534977	0	0	0	0	0	1
C1QC	0.548167	0	0	0	1	0	1
C1QB	0.478883	0	0	1	0	0	0
GAPDHP33	0.39271	0	0	0	0	0	0
HFE2	-0.431625	0	0	0	0	0	0
TNFAIP8L2	0.532932	1	1	0	0	0	0
CD84	0.56439	0	0	0	0	1	1
PTPRC	0.499317	0	0	0	1	1	1
IL10	0.354097	0	0	0	0	0	0
SLC30A10	-0.392015	0	0	0	0	0	0
TLR5	0.462478	0	1	0	1	0	0
RBMS3	-0.424128	0	0	0	0	0	0
CMTM7	0.383268	0	1	0	0	0	0
CCR1	0.588805	0	1	0	0	0	0
DHFRL1	-0.156218	0	0	0	0	0	0
HCLS1	0.52076	0	0	0	0	0	0
CD86	0.659914	0	0	0	0	0	1
RP11-88I21	0.341109	0	0	0	0	0	0
NMD3	-0.355548	0	0	0	0	0	0
KLHL6	0.491629	0	0	0	0	1	1
LEPREL1	0.42971	0	0	0	0	0	0
TLR1	0.442114	0	0	1	1	0	1
TLR6	0.386342	0	0	0	0	0	0
TMEM156	0.44285	0	0	0	0	0	0
RBM47	0.44026	0	0	0	0	0	0
RP11-83A24	-0.14185	0	0	0	0	0	0
TLR3	0.394866	0	0	0	0	0	0
TCF7	-0.312412	0	0	0	0	0	0
HAVCR2	0.656911	0	0	0	0	0	0
DOCK2	0.697448	0	0	0	0	0	0
LY86	0.547019	0	0	0	1	0	1
SCIN	0.553498	0	1	0	0	0	0
AC011891	0.316271	0	0	0	0	0	0
AC003090	0.329088	0	0	0	0	0	0
LAT2	0.668297	0	0	0	1	1	1
TBXAS1	0.624395	0	0	0	0	1	0
RP4-751H13	-0.324594	0	0	0	0	0	0
TLR7	0.681397	0	0	0	0	1	0
GPR34	0.644749	0	1	0	0	0	0
VSIG4	0.356022	0	0	0	0	0	0
BTK	0.500214	0	0	0	0	0	0
SASH3	0.516437	1	1	0	0	0	0
SLA	0.360032	1	1	0	0	0	0
SYK	0.720835	0	1	0	0	0	0
PLXDC2	0.387873	0	0	0	0	1	0
ALOX5	0.619578	0	1	0	1	1	0
BLNK	0.688974	0	0	0	0	1	0
PIK3AP1	0.578971	1	0	0	0	0	1
MED17	-0.372164	0	0	0	0	0	0
IL18	0.419956	0	0	0	0	0	0
C3AR1	0.723808	0	0	0	1	1	1
ARHGDIB	0.450941	0	0	0	1	0	0
DTX1	-0.204071	0	0	0	0	0	0
ALOX5AP	0.41644	1	1	0	0	0	0
KCTD12	0.447837	1	0	0	0	0	0
ABCC4	0.34923	0	0	0	0	0	0
RNASE6	0.460695	0	1	0	0	0	0
SLC7A7	0.412943	0	0	0	0	0	0
MIR770	0.402927	0	0	0	0	0	0
ATP8B4	0.50896	0	0	0	0	0	0
RP11-1069G10	0.349321	0	0	0	0	0	0
ABHD17C	-0.425337	0	0	0	0	0	0
IQCK	-0.26735	0	0	0	0	0	0
IGSF6	0.427141	0	0	0	0	0	1
ADCY7	0.41522	1	0	0	0	1	0
LPCAT2	0.506734	1	1	0	0	0	0
CHST6	0.37953	0	0	0	0	0	0
PLCG2	0.525244	0	0	0	0	0	0
CYBA	0.489372	0	0	0	0	1	1
VPS53	0.318266	0	0	0	0	0	0
ASGR2	0.526745	0	0	0	0	0	0
LINC00671	-0.340776	0	0	0	0	0	0
CD300A	0.475839	1	1	0	0	1	0
GAA	0.200292	0	0	0	1	1	1
EBI3	0.375157	0	0	0	0	0	0
MAN2B1	0.458055	0	0	0	0	0	1
TYROBP	0.505837	0	0	0	1	1	1
AC006129	0.399471	0	0	0	0	0	0
SLC1A5	0.542041	0	0	0	1	0	1
CD33	0.358521	1	0	0	0	0	0
LAIR1	0.684208	0	0	0	0	1	0
LILRB1	0.645414	0	0	0	0	0	0
LILRB4	0.664922	0	0	0	0	0	0
KLHL22	-0.186649	0	0	0	0	0	0
SNAP29	-0.248467	0	0	0	0	0	0
CRKL	-0.358269	0	0	0	0	0	0
PWP2	0.294566	0	0	0	0	0	0
ITGB2	0.57885	0	0	0	0	1	1
